# Sex differences in the developing human cortex intersect with genetic risk of neurodevelopmental disorders

**DOI:** 10.1101/2025.09.04.674293

**Authors:** Kelsey Hennick, Yang Sui, Druha Karunakaran, Ally Nicollela, Rachel Leonard, Rebecca Meyer-Schuman, Hanna Berk-Rauch, Tianyun Wang, Aravinda Chakravarti, Huda Y. Zoghbi, Evan E. Eichler, Tomasz J. Nowakowski

**Author notes:** These authors contributed equally (Kelsey Hennick, Yang Sui).

## Abstract

Autism is highly heritable and diagnosed more frequently in males than females. To identify neurodevelopmental processes that might present sex-biased vulnerability, we generated transcriptomic and epigenomic profiles of cell types present in the prenatally developing human cerebral cortex of 27 males and 21 females. By intersecting sex-biased molecular signatures and genes with *de novo* mutations in male and female autistic probands, we reveal two points of vulnerability contributing to the sex-biased penetrance in neurodevelopmental disorders (NDDs). First, we show that NDD risk genes are biased towards higher expression in females, identifying the NDD gene *MEF2C* as a critical transcription factor for female-biased expression. Second, we identify a significant contribution of X chromosome genes to NDD pathobiology. We construct a gene regulatory map of X-linked risk genes to enable functional studies of genetic variants that likely disrupt gene expression in the developing brains of autistic males. Together, these results point towards an outsized contribution of the X-chromosome to both the origin of sex differences in the developing human cortex and NDD vulnerability. We propose a model where female-biased vulnerability is driven by coding variation within genes while male-biased vulnerability is driven by noncoding variation in regulatory elements that affect gene expression.
