## Supplementary table 01 for "Sex differences in the developing human cortex intersect with genetic risk of neurodevelopmental disorders"

### Sheet: Sheet1
sample	age	sex (GenomeStudio)	Brain Region	CUT&Tag completed	snMultiome batch
tissue1	GW20	F	Cortex	Yes	RLTN024
tissue2	GW21	F	Cortex	Yes	RLTN024
tissue3	GW22	F	Cortex	Yes	RLTN024
tissue4	GW22	M	Cortex	Yes	RLTN024
tissue5	GW23	M	Cortex	No	RLTN024
tissue6	GW21	F	Cortex	No	RLTN024
tissue7	GW22	M	Cortex	No	RLTN024
tissue8	GW20	F	Cortex	Yes	RLTN024
tissue9	GW20	F	Cortex	No	RLTN024
tissue10	GW20	M	Cortex	Yes	RLTN024
tissue11	GW21	M	Cortex	No	RLTN024
tissue12	GW21	F	Cortex	No	RLTN024
tissue13	GW22	F	Cortex	No	RLTN018
tissue14	GW18	M	Cortex	No	RLTN018
tissue15	GW21	M	Cortex	Yes	RLTN018
tissue16	GW21	M	Cortex	Yes	RLTN018
tissue17	GW18	M	Cortex	No	RLTN018
tissue18	GW23	F	Cortex	No	RLTN018
tissue19	GW20	M	Cortex	No	RLTN018
tissue20	GW20	F	Cortex	Yes	RLTN018
tissue21	GW23	F	Cortex	No	RLTN018
tissue22	GW22	M	Cortex	No	RLTN018
tissue23	GW18	M	Cortex	No	RLTN018
tissue24	GW17	F	Cortex	No	RLTN018
tissue25	GW23	M	Cortex	No	RLTN019
tissue26	GW24	M	Cortex	No	RLTN019
tissue27	GW23	M	Cortex	No	RLTN019
tissue28	GW17	M	Cortex	No	RLTN019
tissue29	GW19	M	Cortex	No	RLTN019
tissue30	GW23	M	Cortex	No	RLTN019
tissue31	GW17	F	Cortex	No	RLTN019
tissue32	GW20	M	Cortex	Yes	RLTN019
tissue33	GW16	F	Cortex	No	RLTN019
tissue34	GW23	M	Cortex	No	RLTN019
tissue35	GW20	M	Cortex	Yes	RLTN019
tissue36	GW20	F	Cortex	No	RLTN019
tissue37	GW23	M	Cortex	No	RLTN011
tissue38	GW20	F	Cortex	No	RLTN011
tissue39	GW21	F	Cortex	No	RLTN011
tissue40	GW19	F	Cortex	No	RLTN011
tissue41	GW23	M	Cortex	No	RLTN011
tissue42	GW24	F	Cortex	No	RLTN011
tissue43	GW19	F	Cortex	No	RLTN011
tissue44	GW21	M	Cortex	No	RLTN011
tissue45	GW20	M	Cortex	No	RLTN011
tissue46	GW17	M	Cortex	No	RLTN011
tissue47	GW19	M	Cortex	No	RLTN011
tissue48	GW20	F	Cortex	No	RLTN011
tissue49	GW19	M	Cortex	No	RLTN011
tissue50	GW21	M	Cortex	No	RLTN011
