## Supplementary table 25 for "Sex differences in the developing human cortex intersect with genetic risk of neurodevelopmental disorders"

### Sheet: table24_scE2G_DAR_p0.05_fc1.25_
	seqnames_scE2G	start_scE2G	end_scE2G	seqnames_DAR	start_DAR	end_DAR	gene_0	gene_1	gene_2	gene_3	gene_4	gene_5	gene_6	gene_7	gene_8	gene_9	gene_10	gene_11	gene_12	gene_13	gene_14	gene_15	gene_16	gene_17	gene_18	gene_19	gene_20
1	chr1	3282967	3283704	chr1	3283646	3284571	PRDM16	NA	NA	NA	NA	NA	NA	NA	NA	NA	NA	NA	NA	NA	NA	NA	NA	NA	NA	NA	NA
2	chr1	3283891	3285167	chr1	3283646	3284571	PRDM16	NA	NA	NA	NA	NA	NA	NA	NA	NA	NA	NA	NA	NA	NA	NA	NA	NA	NA	NA	NA
3	chr1	6335665	6337344	chr1	6335496	6336492	GPR153	NA	NA	NA	NA	NA	NA	NA	NA	NA	NA	NA	NA	NA	NA	NA	NA	NA	NA	NA	NA
4	chr1	8370010	8370859	chr1	8370370	8371369	SLC45A1	NA	NA	NA	NA	NA	NA	NA	NA	NA	NA	NA	NA	NA	NA	NA	NA	NA	NA	NA	NA
5	chr1	8370865	8372132	chr1	8370370	8371369	SLC45A1	NA	NA	NA	NA	NA	NA	NA	NA	NA	NA	NA	NA	NA	NA	NA	NA	NA	NA	NA	NA
6	chr1	39102472	39102973	chr1	39102236	39103198	BMP8A	BMP8A	BMP8A	NA	NA	NA	NA	NA	NA	NA	NA	NA	NA	NA	NA	NA	NA	NA	NA	NA	NA
7	chr1	46616232	46617163	chr1	46616209	46617136	ATPAF1	NA	NA	NA	NA	NA	NA	NA	NA	NA	NA	NA	NA	NA	NA	NA	NA	NA	NA	NA	NA
8	chr1	47436815	47439866	chr1	47437220	47438221	SPATA6	NA	NA	NA	NA	NA	NA	NA	NA	NA	NA	NA	NA	NA	NA	NA	NA	NA	NA	NA	NA
9	chr1	56745203	56745704	chr1	56744989	56745918	PRKAA2	NA	NA	NA	NA	NA	NA	NA	NA	NA	NA	NA	NA	NA	NA	NA	NA	NA	NA	NA	NA
10	chr1	57326812	57327802	chr1	57327007	57327955	DAB1	NA	NA	NA	NA	NA	NA	NA	NA	NA	NA	NA	NA	NA	NA	NA	NA	NA	NA	NA	NA
11	chr1	59597964	59598465	chr1	59597709	59598668	HOOK1	NA	NA	NA	NA	NA	NA	NA	NA	NA	NA	NA	NA	NA	NA	NA	NA	NA	NA	NA	NA
12	chr1	64687528	64688372	chr1	64687758	64688642	RAVER2	NA	NA	NA	NA	NA	NA	NA	NA	NA	NA	NA	NA	NA	NA	NA	NA	NA	NA	NA	NA
13	chr1	76905787	76906448	chr1	76905651	76906733	ST6GALNAC5	NA	NA	NA	NA	NA	NA	NA	NA	NA	NA	NA	NA	NA	NA	NA	NA	NA	NA	NA	NA
14	chr1	98791294	98792659	chr1	98791985	98792946	SNX7	NA	NA	NA	NA	NA	NA	NA	NA	NA	NA	NA	NA	NA	NA	NA	NA	NA	NA	NA	NA
15	chr1	99003548	99006085	chr1	99004181	99005142	PLPPR5	PLPPR5	PLPPR5	NA	NA	NA	NA	NA	NA	NA	NA	NA	NA	NA	NA	NA	NA	NA	NA	NA	NA
16	chr1	99635934	99637150	chr1	99636423	99637338	PALMD	NA	NA	NA	NA	NA	NA	NA	NA	NA	NA	NA	NA	NA	NA	NA	NA	NA	NA	NA	NA
17	chr1	100187905	100189131	chr1	100188418	100189377	CDC14A	DBT	NA	NA	NA	NA	NA	NA	NA	NA	NA	NA	NA	NA	NA	NA	NA	NA	NA	NA	NA
18	chr1	118412803	118413304	chr1	118412627	118413421	SPAG17	NA	NA	NA	NA	NA	NA	NA	NA	NA	NA	NA	NA	NA	NA	NA	NA	NA	NA	NA	NA
19	chr1	197315235	197315736	chr1	197315003	197315899	CRB1	NA	NA	NA	NA	NA	NA	NA	NA	NA	NA	NA	NA	NA	NA	NA	NA	NA	NA	NA	NA
20	chr1	226474560	226475366	chr1	226474572	226475507	STUM	NA	NA	NA	NA	NA	NA	NA	NA	NA	NA	NA	NA	NA	NA	NA	NA	NA	NA	NA	NA
21	chr1	240500533	240501345	chr1	240500329	240501261	FMN2	GREM2	NA	NA	NA	NA	NA	NA	NA	NA	NA	NA	NA	NA	NA	NA	NA	NA	NA	NA	NA
22	chr10	23540540	23541123	chr10	23540344	23541291	KIAA1217	NA	NA	NA	NA	NA	NA	NA	NA	NA	NA	NA	NA	NA	NA	NA	NA	NA	NA	NA	NA
23	chr10	34406685	34407474	chr10	34406684	34407615	PARD3	NA	NA	NA	NA	NA	NA	NA	NA	NA	NA	NA	NA	NA	NA	NA	NA	NA	NA	NA	NA
24	chr10	51244848	51245823	chr10	51244589	51245555	PRKG1	NA	NA	NA	NA	NA	NA	NA	NA	NA	NA	NA	NA	NA	NA	NA	NA	NA	NA	NA	NA
25	chr10	102501962	102503034	chr10	102502588	102503074	ACTR1A	ACTR1A	NA	NA	NA	NA	NA	NA	NA	NA	NA	NA	NA	NA	NA	NA	NA	NA	NA	NA	NA
26	chr10	116688265	116689030	chr10	116688274	116689243	HSPA12A	NA	NA	NA	NA	NA	NA	NA	NA	NA	NA	NA	NA	NA	NA	NA	NA	NA	NA	NA	NA
27	chr10	117552704	117554883	chr10	117554285	117555121	EMX2	FGFR2	RAB11FIP2	NA	NA	NA	NA	NA	NA	NA	NA	NA	NA	NA	NA	NA	NA	NA	NA	NA	NA
28	chr11	12215206	12217134	chr11	12215128	12216684	DKK3	PARVA	NA	NA	NA	NA	NA	NA	NA	NA	NA	NA	NA	NA	NA	NA	NA	NA	NA	NA	NA
29	chr11	14362620	14363121	chr11	14362430	14363360	RRAS2	NA	NA	NA	NA	NA	NA	NA	NA	NA	NA	NA	NA	NA	NA	NA	NA	NA	NA	NA	NA
30	chr11	16355933	16357901	chr11	16356750	16357681	SOX6	NA	NA	NA	NA	NA	NA	NA	NA	NA	NA	NA	NA	NA	NA	NA	NA	NA	NA	NA	NA
31	chr11	19642097	19643304	chr11	19642088	19643062	NAV2	NA	NA	NA	NA	NA	NA	NA	NA	NA	NA	NA	NA	NA	NA	NA	NA	NA	NA	NA	NA
32	chr11	36029870	36032096	chr11	36030689	36031584	LDLRAD3	NA	NA	NA	NA	NA	NA	NA	NA	NA	NA	NA	NA	NA	NA	NA	NA	NA	NA	NA	NA
33	chr11	36161904	36162926	chr11	36162000	36163347	COMMD9	LDLRAD3	TRAF6	NA	NA	NA	NA	NA	NA	NA	NA	NA	NA	NA	NA	NA	NA	NA	NA	NA	NA
34	chr11	36162983	36163484	chr11	36162000	36163347	LDLRAD3	NA	NA	NA	NA	NA	NA	NA	NA	NA	NA	NA	NA	NA	NA	NA	NA	NA	NA	NA	NA
35	chr11	41051543	41052660	chr11	41051924	41052817	LRRC4C	NA	NA	NA	NA	NA	NA	NA	NA	NA	NA	NA	NA	NA	NA	NA	NA	NA	NA	NA	NA
36	chr11	43871072	43871573	chr11	43870816	43871691	ALKBH3	NA	NA	NA	NA	NA	NA	NA	NA	NA	NA	NA	NA	NA	NA	NA	NA	NA	NA	NA	NA
37	chr11	84648497	84649345	chr11	84648272	84649211	DLG2	NA	NA	NA	NA	NA	NA	NA	NA	NA	NA	NA	NA	NA	NA	NA	NA	NA	NA	NA	NA
38	chr11	104046291	104047396	chr11	104046048	104046990	PDGFD	NA	NA	NA	NA	NA	NA	NA	NA	NA	NA	NA	NA	NA	NA	NA	NA	NA	NA	NA	NA
39	chr11	110825150	110826026	chr11	110825033	110825941	ARHGAP20	NA	NA	NA	NA	NA	NA	NA	NA	NA	NA	NA	NA	NA	NA	NA	NA	NA	NA	NA	NA
40	chr11	113992734	113993235	chr11	113992497	113993366	ZBTB16	NA	NA	NA	NA	NA	NA	NA	NA	NA	NA	NA	NA	NA	NA	NA	NA	NA	NA	NA	NA
41	chr11	118652762	118653263	chr11	118652504	118653464	PHLDB1	NA	NA	NA	NA	NA	NA	NA	NA	NA	NA	NA	NA	NA	NA	NA	NA	NA	NA	NA	NA
42	chr11	118919371	118919872	chr11	118919140	118920075	BCL9L	NA	NA	NA	NA	NA	NA	NA	NA	NA	NA	NA	NA	NA	NA	NA	NA	NA	NA	NA	NA
43	chr12	13991996	13992497	chr12	13991798	13992739	GRIN2B	NA	NA	NA	NA	NA	NA	NA	NA	NA	NA	NA	NA	NA	NA	NA	NA	NA	NA	NA	NA
44	chr12	24838158	24838839	chr12	24837876	24838936	BCAT1	NA	NA	NA	NA	NA	NA	NA	NA	NA	NA	NA	NA	NA	NA	NA	NA	NA	NA	NA	NA
45	chr12	25034619	25035491	chr12	25034388	25035340	BCAT1	NA	NA	NA	NA	NA	NA	NA	NA	NA	NA	NA	NA	NA	NA	NA	NA	NA	NA	NA	NA
46	chr12	38954265	38954766	chr12	38954078	38955014	CPNE8	NA	NA	NA	NA	NA	NA	NA	NA	NA	NA	NA	NA	NA	NA	NA	NA	NA	NA	NA	NA
47	chr12	49644279	49645386	chr12	49644229	49645185	FMNL3	PRPF40B	NA	NA	NA	NA	NA	NA	NA	NA	NA	NA	NA	NA	NA	NA	NA	NA	NA	NA	NA
48	chr12	75724567	75725329	chr12	75724636	75725566	KRR1	PHLDA1	NA	NA	NA	NA	NA	NA	NA	NA	NA	NA	NA	NA	NA	NA	NA	NA	NA	NA	NA
49	chr12	109729433	109729934	chr12	109729257	109730189	FAM222A	NA	NA	NA	NA	NA	NA	NA	NA	NA	NA	NA	NA	NA	NA	NA	NA	NA	NA	NA	NA
50	chr12	113134686	113136522	chr12	113135128	113136126	RASAL1	NA	NA	NA	NA	NA	NA	NA	NA	NA	NA	NA	NA	NA	NA	NA	NA	NA	NA	NA	NA
51	chr13	45933379	45933880	chr13	45933250	45934195	SIAH3	NA	NA	NA	NA	NA	NA	NA	NA	NA	NA	NA	NA	NA	NA	NA	NA	NA	NA	NA	NA
52	chr13	52728498	52729475	chr13	52728271	52729229	CNMD	NA	NA	NA	NA	NA	NA	NA	NA	NA	NA	NA	NA	NA	NA	NA	NA	NA	NA	NA	NA
53	chr13	70516182	70517088	chr13	70516024	70516955	KLHL1	NA	NA	NA	NA	NA	NA	NA	NA	NA	NA	NA	NA	NA	NA	NA	NA	NA	NA	NA	NA
54	chr13	76160018	76161943	chr13	76160616	76161517	KCTD12	NA	NA	NA	NA	NA	NA	NA	NA	NA	NA	NA	NA	NA	NA	NA	NA	NA	NA	NA	NA
55	chr13	96686789	96687674	chr13	96686979	96687926	HS6ST3	NA	NA	NA	NA	NA	NA	NA	NA	NA	NA	NA	NA	NA	NA	NA	NA	NA	NA	NA	NA
56	chr14	29490022	29491139	chr14	29489775	29490739	LINC01551	PRKD1	NA	NA	NA	NA	NA	NA	NA	NA	NA	NA	NA	NA	NA	NA	NA	NA	NA	NA	NA
57	chr14	30130791	30131997	chr14	30131341	30132294	G2E3	PRKD1	NA	NA	NA	NA	NA	NA	NA	NA	NA	NA	NA	NA	NA	NA	NA	NA	NA	NA	NA
58	chr14	55938133	55938852	chr14	55938019	55938976	PELI2	NA	NA	NA	NA	NA	NA	NA	NA	NA	NA	NA	NA	NA	NA	NA	NA	NA	NA	NA	NA
59	chr14	59813885	59815627	chr14	59814379	59815352	RTN1	NA	NA	NA	NA	NA	NA	NA	NA	NA	NA	NA	NA	NA	NA	NA	NA	NA	NA	NA	NA
60	chr14	69956079	69956580	chr14	69955831	69956679	SMOC1	NA	NA	NA	NA	NA	NA	NA	NA	NA	NA	NA	NA	NA	NA	NA	NA	NA	NA	NA	NA
61	chr14	77085575	77088120	chr14	77085346	77086089	CIPC	NA	NA	NA	NA	NA	NA	NA	NA	NA	NA	NA	NA	NA	NA	NA	NA	NA	NA	NA	NA
62	chr14	78597991	78598958	chr14	78597905	78598862	NRXN3	NA	NA	NA	NA	NA	NA	NA	NA	NA	NA	NA	NA	NA	NA	NA	NA	NA	NA	NA	NA
63	chr14	80973815	80974719	chr14	80973996	80974955	TSHR	NA	NA	NA	NA	NA	NA	NA	NA	NA	NA	NA	NA	NA	NA	NA	NA	NA	NA	NA	NA
64	chr14	81132480	81133801	chr14	81132284	81133223	TSHR	NA	NA	NA	NA	NA	NA	NA	NA	NA	NA	NA	NA	NA	NA	NA	NA	NA	NA	NA	NA
65	chr14	97977873	97978821	chr14	97977809	97978779	LINC01550	NA	NA	NA	NA	NA	NA	NA	NA	NA	NA	NA	NA	NA	NA	NA	NA	NA	NA	NA	NA
66	chr15	32735956	32736707	chr15	32735809	32736768	ARHGAP11A	GREM1	RYR3	SCG5	NA	NA	NA	NA	NA	NA	NA	NA	NA	NA	NA	NA	NA	NA	NA	NA	NA
67	chr15	35838593	35839094	chr15	35838304	35839274	DPH6	DPH6-AS1	MEIS2	NA	NA	NA	NA	NA	NA	NA	NA	NA	NA	NA	NA	NA	NA	NA	NA	NA	NA
68	chr15	81362692	81363646	chr15	81363075	81364065	STARD5	NA	NA	NA	NA	NA	NA	NA	NA	NA	NA	NA	NA	NA	NA	NA	NA	NA	NA	NA	NA
69	chr15	81363655	81364156	chr15	81363075	81364065	STARD5	NA	NA	NA	NA	NA	NA	NA	NA	NA	NA	NA	NA	NA	NA	NA	NA	NA	NA	NA	NA
70	chr15	83591578	83592302	chr15	83592146	83593174	ADAMTSL3	NA	NA	NA	NA	NA	NA	NA	NA	NA	NA	NA	NA	NA	NA	NA	NA	NA	NA	NA	NA
71	chr15	83592347	83592848	chr15	83592146	83593174	ADAMTSL3	SH3GL3	NA	NA	NA	NA	NA	NA	NA	NA	NA	NA	NA	NA	NA	NA	NA	NA	NA	NA	NA
72	chr16	50386767	50387268	chr16	50386471	50387419	BRD7	NA	NA	NA	NA	NA	NA	NA	NA	NA	NA	NA	NA	NA	NA	NA	NA	NA	NA	NA	NA
73	chr16	69818876	69819377	chr16	69818651	69819573	WWP2	NA	NA	NA	NA	NA	NA	NA	NA	NA	NA	NA	NA	NA	NA	NA	NA	NA	NA	NA	NA
74	chr16	78562046	78562547	chr16	78562479	78563434	MAF	NA	NA	NA	NA	NA	NA	NA	NA	NA	NA	NA	NA	NA	NA	NA	NA	NA	NA	NA	NA
75	chr16	78562685	78563186	chr16	78562479	78563434	MAF	NA	NA	NA	NA	NA	NA	NA	NA	NA	NA	NA	NA	NA	NA	NA	NA	NA	NA	NA	NA
76	chr17	15457220	15457721	chr17	15457091	15458016	TEKT3	NA	NA	NA	NA	NA	NA	NA	NA	NA	NA	NA	NA	NA	NA	NA	NA	NA	NA	NA	NA
77	chr17	19316704	19318022	chr17	19316945	19317933	EPN2	NA	NA	NA	NA	NA	NA	NA	NA	NA	NA	NA	NA	NA	NA	NA	NA	NA	NA	NA	NA
78	chr17	33695116	33696797	chr17	33695409	33696661	ASIC2	NA	NA	NA	NA	NA	NA	NA	NA	NA	NA	NA	NA	NA	NA	NA	NA	NA	NA	NA	NA
79	chr17	34038208	34040069	chr17	34038727	34039665	ASIC2	NA	NA	NA	NA	NA	NA	NA	NA	NA	NA	NA	NA	NA	NA	NA	NA	NA	NA	NA	NA
80	chr17	39598509	39600105	chr17	39598395	39599236	ERBB2	MED1	NEUROD2	PPP1R1B	TCAP	NA	NA	NA	NA	NA	NA	NA	NA	NA	NA	NA	NA	NA	NA	NA	NA
81	chr17	49788365	49788868	chr17	49788350	49788783	KAT7	NA	NA	NA	NA	NA	NA	NA	NA	NA	NA	NA	NA	NA	NA	NA	NA	NA	NA	NA	NA
82	chr17	62614057	62614558	chr17	62613825	62614756	MRC2	NA	NA	NA	NA	NA	NA	NA	NA	NA	NA	NA	NA	NA	NA	NA	NA	NA	NA	NA	NA
83	chr17	77721055	77721985	chr17	77721250	77722194	SEPT9	NA	NA	NA	NA	NA	NA	NA	NA	NA	NA	NA	NA	NA	NA	NA	NA	NA	NA	NA	NA
84	chr17	78921357	78921858	chr17	78921215	78922111	TIMP2	NA	NA	NA	NA	NA	NA	NA	NA	NA	NA	NA	NA	NA	NA	NA	NA	NA	NA	NA	NA
85	chr18	6012671	6013854	chr18	6013013	6013929	L3MBTL4	TMEM200C	NA	NA	NA	NA	NA	NA	NA	NA	NA	NA	NA	NA	NA	NA	NA	NA	NA	NA	NA
86	chr18	33711129	33711961	chr18	33711219	33712115	ASXL3	CCDC178	NA	NA	NA	NA	NA	NA	NA	NA	NA	NA	NA	NA	NA	NA	NA	NA	NA	NA	NA
87	chr18	59470018	59471296	chr18	59470390	59471313	LMAN1	NA	NA	NA	NA	NA	NA	NA	NA	NA	NA	NA	NA	NA	NA	NA	NA	NA	NA	NA	NA
88	chr18	61333167	61334401	chr18	61333130	61334433	CDH20	NA	NA	NA	NA	NA	NA	NA	NA	NA	NA	NA	NA	NA	NA	NA	NA	NA	NA	NA	NA
89	chr18	71436068	71437918	chr18	71437226	71438161	CBLN2	NA	NA	NA	NA	NA	NA	NA	NA	NA	NA	NA	NA	NA	NA	NA	NA	NA	NA	NA	NA
90	chr18	73463207	73464454	chr18	73463419	73464358	NETO1	NA	NA	NA	NA	NA	NA	NA	NA	NA	NA	NA	NA	NA	NA	NA	NA	NA	NA	NA	NA
91	chr19	13055133	13056353	chr19	13055147	13056064	NFIX	NA	NA	NA	NA	NA	NA	NA	NA	NA	NA	NA	NA	NA	NA	NA	NA	NA	NA	NA	NA
92	chr19	14074076	14075490	chr19	14074754	14075688	MISP3	PALM3	NA	NA	NA	NA	NA	NA	NA	NA	NA	NA	NA	NA	NA	NA	NA	NA	NA	NA	NA
93	chr19	32309238	32310651	chr19	32309674	32310617	ZNF507	NA	NA	NA	NA	NA	NA	NA	NA	NA	NA	NA	NA	NA	NA	NA	NA	NA	NA	NA	NA
94	chr19	34593883	34595153	chr19	34594338	34595296	SCGB2B2	NA	NA	NA	NA	NA	NA	NA	NA	NA	NA	NA	NA	NA	NA	NA	NA	NA	NA	NA	NA
95	chr19	34595162	34595663	chr19	34594338	34595296	SCGB2B2	NA	NA	NA	NA	NA	NA	NA	NA	NA	NA	NA	NA	NA	NA	NA	NA	NA	NA	NA	NA
96	chr2	53629243	53630439	chr2	53629228	53630177	CHAC2	NA	NA	NA	NA	NA	NA	NA	NA	NA	NA	NA	NA	NA	NA	NA	NA	NA	NA	NA	NA
97	chr2	64311816	64313753	chr2	64312982	64313977	LGALSL	PELI1	VPS54	NA	NA	NA	NA	NA	NA	NA	NA	NA	NA	NA	NA	NA	NA	NA	NA	NA	NA
98	chr2	132495855	132496356	chr2	132496295	132497225	GPR39	NA	NA	NA	NA	NA	NA	NA	NA	NA	NA	NA	NA	NA	NA	NA	NA	NA	NA	NA	NA
99	chr2	132496501	132497002	chr2	132496295	132497225	GPR39	LYPD1	NA	NA	NA	NA	NA	NA	NA	NA	NA	NA	NA	NA	NA	NA	NA	NA	NA	NA	NA
100	chr2	161953419	161953920	chr2	161953780	161954711	DPP4	NA	NA	NA	NA	NA	NA	NA	NA	NA	NA	NA	NA	NA	NA	NA	NA	NA	NA	NA	NA
101	chr2	161953966	161954585	chr2	161953780	161954711	DPP4	NA	NA	NA	NA	NA	NA	NA	NA	NA	NA	NA	NA	NA	NA	NA	NA	NA	NA	NA	NA
102	chr2	161968702	161969636	chr2	161968919	161969910	DPP4	NA	NA	NA	NA	NA	NA	NA	NA	NA	NA	NA	NA	NA	NA	NA	NA	NA	NA	NA	NA
103	chr2	162316003	162316504	chr2	162315776	162316742	FAP	GCA	NA	NA	NA	NA	NA	NA	NA	NA	NA	NA	NA	NA	NA	NA	NA	NA	NA	NA	NA
104	chr2	172415068	172415942	chr2	172414846	172415809	ITGA6	NA	NA	NA	NA	NA	NA	NA	NA	NA	NA	NA	NA	NA	NA	NA	NA	NA	NA	NA	NA
105	chr2	177239780	177240713	chr2	177239973	177240929	NFE2L2	NA	NA	NA	NA	NA	NA	NA	NA	NA	NA	NA	NA	NA	NA	NA	NA	NA	NA	NA	NA
106	chr2	188348997	188349892	chr2	188348802	188349759	GULP1	NA	NA	NA	NA	NA	NA	NA	NA	NA	NA	NA	NA	NA	NA	NA	NA	NA	NA	NA	NA
107	chr2	197340296	197341483	chr2	197340464	197341535	ANKRD44	NA	NA	NA	NA	NA	NA	NA	NA	NA	NA	NA	NA	NA	NA	NA	NA	NA	NA	NA	NA
108	chr2	204261923	204262424	chr2	204261652	204262643	PARD3B	NA	NA	NA	NA	NA	NA	NA	NA	NA	NA	NA	NA	NA	NA	NA	NA	NA	NA	NA	NA
109	chr2	205411581	205412082	chr2	205411327	205412247	PARD3B	NA	NA	NA	NA	NA	NA	NA	NA	NA	NA	NA	NA	NA	NA	NA	NA	NA	NA	NA	NA
110	chr2	205564311	205565130	chr2	205565005	205565942	NRP2	NA	NA	NA	NA	NA	NA	NA	NA	NA	NA	NA	NA	NA	NA	NA	NA	NA	NA	NA	NA
111	chr2	205565193	205565694	chr2	205565005	205565942	NRP2	NA	NA	NA	NA	NA	NA	NA	NA	NA	NA	NA	NA	NA	NA	NA	NA	NA	NA	NA	NA
112	chr2	223542485	223542986	chr2	223542225	223543195	SCG2	NA	NA	NA	NA	NA	NA	NA	NA	NA	NA	NA	NA	NA	NA	NA	NA	NA	NA	NA	NA
113	chr20	9475033	9475927	chr20	9474910	9475973	LAMP5	NA	NA	NA	NA	NA	NA	NA	NA	NA	NA	NA	NA	NA	NA	NA	NA	NA	NA	NA	NA
114	chr20	10006667	10007849	chr20	10006426	10007352	ANKEF1	NA	NA	NA	NA	NA	NA	NA	NA	NA	NA	NA	NA	NA	NA	NA	NA	NA	NA	NA	NA
115	chr20	16314863	16315364	chr20	16314649	16315594	FLRT3	NA	NA	NA	NA	NA	NA	NA	NA	NA	NA	NA	NA	NA	NA	NA	NA	NA	NA	NA	NA
116	chr20	18320811	18322396	chr20	18321716	18322615	KAT14	ZNF133	NA	NA	NA	NA	NA	NA	NA	NA	NA	NA	NA	NA	NA	NA	NA	NA	NA	NA	NA
117	chr20	36823045	36823788	chr20	36822879	36823770	SOGA1	NA	NA	NA	NA	NA	NA	NA	NA	NA	NA	NA	NA	NA	NA	NA	NA	NA	NA	NA	NA
118	chr20	37700381	37700882	chr20	37700053	37701000	CTNNBL1	VSTM2L	NA	NA	NA	NA	NA	NA	NA	NA	NA	NA	NA	NA	NA	NA	NA	NA	NA	NA	NA
119	chr20	38258790	38261022	chr20	38259072	38260079	KIAA1755	NA	NA	NA	NA	NA	NA	NA	NA	NA	NA	NA	NA	NA	NA	NA	NA	NA	NA	NA	NA
120	chr20	43283039	43284051	chr20	43283032	43284013	PTPRT	NA	NA	NA	NA	NA	NA	NA	NA	NA	NA	NA	NA	NA	NA	NA	NA	NA	NA	NA	NA
121	chr20	47784486	47786928	chr20	47785061	47785976	SULF2	NA	NA	NA	NA	NA	NA	NA	NA	NA	NA	NA	NA	NA	NA	NA	NA	NA	NA	NA	NA
122	chr20	49632497	49633431	chr20	49633346	49634276	B4GALT5	PTGIS	NA	NA	NA	NA	NA	NA	NA	NA	NA	NA	NA	NA	NA	NA	NA	NA	NA	NA	NA
123	chr20	49633555	49635058	chr20	49633346	49634276	B4GALT5	PTGIS	NA	NA	NA	NA	NA	NA	NA	NA	NA	NA	NA	NA	NA	NA	NA	NA	NA	NA	NA
124	chr20	54476347	54477975	chr20	54477191	54478141	DOK5	PFDN4	NA	NA	NA	NA	NA	NA	NA	NA	NA	NA	NA	NA	NA	NA	NA	NA	NA	NA	NA
125	chr20	55977417	55978599	chr20	55977709	55978724	CBLN4	NA	NA	NA	NA	NA	NA	NA	NA	NA	NA	NA	NA	NA	NA	NA	NA	NA	NA	NA	NA
126	chr20	61778050	61779868	chr20	61777884	61778803	CDH4	NA	NA	NA	NA	NA	NA	NA	NA	NA	NA	NA	NA	NA	NA	NA	NA	NA	NA	NA	NA
127	chr21	32015453	32015954	chr21	32015296	32016243	HUNK	NA	NA	NA	NA	NA	NA	NA	NA	NA	NA	NA	NA	NA	NA	NA	NA	NA	NA	NA	NA
128	chr21	37780556	37781514	chr21	37780739	37781702	KCNJ6	NA	NA	NA	NA	NA	NA	NA	NA	NA	NA	NA	NA	NA	NA	NA	NA	NA	NA	NA	NA
129	chr22	42322114	42322615	chr22	42321932	42322860	TCF20	NA	NA	NA	NA	NA	NA	NA	NA	NA	NA	NA	NA	NA	NA	NA	NA	NA	NA	NA	NA
130	chr22	50085678	50086179	chr22	50085218	50086171	MLC1	NA	NA	NA	NA	NA	NA	NA	NA	NA	NA	NA	NA	NA	NA	NA	NA	NA	NA	NA	NA
131	chr3	1124606	1125548	chr3	1124811	1125797	CNTN6	NA	NA	NA	NA	NA	NA	NA	NA	NA	NA	NA	NA	NA	NA	NA	NA	NA	NA	NA	NA
132	chr3	29759620	29760121	chr3	29759404	29760332	RBMS3	NA	NA	NA	NA	NA	NA	NA	NA	NA	NA	NA	NA	NA	NA	NA	NA	NA	NA	NA	NA
133	chr3	30352336	30353940	chr3	30353230	30354201	GADL1	RBMS3	NA	NA	NA	NA	NA	NA	NA	NA	NA	NA	NA	NA	NA	NA	NA	NA	NA	NA	NA
134	chr3	50454530	50455457	chr3	50455321	50456254	CACNA2D2	NA	NA	NA	NA	NA	NA	NA	NA	NA	NA	NA	NA	NA	NA	NA	NA	NA	NA	NA	NA
135	chr3	50455531	50456032	chr3	50455321	50456254	CACNA2D2	NA	NA	NA	NA	NA	NA	NA	NA	NA	NA	NA	NA	NA	NA	NA	NA	NA	NA	NA	NA
136	chr3	54310980	54313687	chr3	54311992	54312998	CACNA2D3	NA	NA	NA	NA	NA	NA	NA	NA	NA	NA	NA	NA	NA	NA	NA	NA	NA	NA	NA	NA
137	chr3	54356453	54357359	chr3	54356236	54357226	CACNA2D3	NA	NA	NA	NA	NA	NA	NA	NA	NA	NA	NA	NA	NA	NA	NA	NA	NA	NA	NA	NA
138	chr3	54376345	54377626	chr3	54376845	54377785	CACNA2D3	NA	NA	NA	NA	NA	NA	NA	NA	NA	NA	NA	NA	NA	NA	NA	NA	NA	NA	NA	NA
139	chr3	61222479	61223954	chr3	61223232	61224139	FHIT	NA	NA	NA	NA	NA	NA	NA	NA	NA	NA	NA	NA	NA	NA	NA	NA	NA	NA	NA	NA
140	chr3	62534243	62534744	chr3	62534054	62534964	CADPS	FEZF2	NA	NA	NA	NA	NA	NA	NA	NA	NA	NA	NA	NA	NA	NA	NA	NA	NA	NA	NA
141	chr3	81951600	81952584	chr3	81951593	81952564	GBE1	NA	NA	NA	NA	NA	NA	NA	NA	NA	NA	NA	NA	NA	NA	NA	NA	NA	NA	NA	NA
142	chr3	89101162	89101663	chr3	89100874	89101890	EPHA3	NA	NA	NA	NA	NA	NA	NA	NA	NA	NA	NA	NA	NA	NA	NA	NA	NA	NA	NA	NA
143	chr3	111998487	112001521	chr3	111998735	111999499	TAGLN3	NA	NA	NA	NA	NA	NA	NA	NA	NA	NA	NA	NA	NA	NA	NA	NA	NA	NA	NA	NA
144	chr3	114154165	114154993	chr3	114154146	114155117	GRAMD1C	ZBTB20-AS5	NA	NA	NA	NA	NA	NA	NA	NA	NA	NA	NA	NA	NA	NA	NA	NA	NA	NA	NA
145	chr3	114496040	114497149	chr3	114495904	114496821	ZBTB20-AS5	NA	NA	NA	NA	NA	NA	NA	NA	NA	NA	NA	NA	NA	NA	NA	NA	NA	NA	NA	NA
146	chr3	116984306	116984807	chr3	116984056	116984985	LSAMP	NA	NA	NA	NA	NA	NA	NA	NA	NA	NA	NA	NA	NA	NA	NA	NA	NA	NA	NA	NA
147	chr3	118001677	118002178	chr3	118001392	118002318	LSAMP	NA	NA	NA	NA	NA	NA	NA	NA	NA	NA	NA	NA	NA	NA	NA	NA	NA	NA	NA	NA
148	chr3	165852090	165853618	chr3	165852455	165853413	LINC01322	NA	NA	NA	NA	NA	NA	NA	NA	NA	NA	NA	NA	NA	NA	NA	NA	NA	NA	NA	NA
149	chr3	167759726	167760692	chr3	167759913	167760827	SERPINI1	NA	NA	NA	NA	NA	NA	NA	NA	NA	NA	NA	NA	NA	NA	NA	NA	NA	NA	NA	NA
150	chr3	185992989	185993490	chr3	185992698	185993667	DGKG	ETV5	NA	NA	NA	NA	NA	NA	NA	NA	NA	NA	NA	NA	NA	NA	NA	NA	NA	NA	NA
151	chr3	185993576	185994286	chr3	185992698	185993667	DGKG	NA	NA	NA	NA	NA	NA	NA	NA	NA	NA	NA	NA	NA	NA	NA	NA	NA	NA	NA	NA
152	chr4	17319815	17320316	chr4	17319604	17320568	LDB2	NA	NA	NA	NA	NA	NA	NA	NA	NA	NA	NA	NA	NA	NA	NA	NA	NA	NA	NA	NA
153	chr4	72938048	72938965	chr4	72938315	72939208	ADAMTS3	NA	NA	NA	NA	NA	NA	NA	NA	NA	NA	NA	NA	NA	NA	NA	NA	NA	NA	NA	NA
154	chr4	72938978	72939479	chr4	72938315	72939208	ADAMTS3	NA	NA	NA	NA	NA	NA	NA	NA	NA	NA	NA	NA	NA	NA	NA	NA	NA	NA	NA	NA
155	chr4	78062115	78062915	chr4	78061805	78062766	FRAS1	NA	NA	NA	NA	NA	NA	NA	NA	NA	NA	NA	NA	NA	NA	NA	NA	NA	NA	NA	NA
156	chr4	93461256	93461900	chr4	93461095	93461969	GRID2	NA	NA	NA	NA	NA	NA	NA	NA	NA	NA	NA	NA	NA	NA	NA	NA	NA	NA	NA	NA
157	chr4	98629902	98631639	chr4	98630622	98631556	TSPAN5	NA	NA	NA	NA	NA	NA	NA	NA	NA	NA	NA	NA	NA	NA	NA	NA	NA	NA	NA	NA
158	chr4	117965583	117966537	chr4	117965379	117966302	NDST3	NA	NA	NA	NA	NA	NA	NA	NA	NA	NA	NA	NA	NA	NA	NA	NA	NA	NA	NA	NA
159	chr4	152367941	152368644	chr4	152367749	152369206	FBXW7	NA	NA	NA	NA	NA	NA	NA	NA	NA	NA	NA	NA	NA	NA	NA	NA	NA	NA	NA	NA
160	chr4	152368661	152369655	chr4	152367749	152369206	FBXW7	NA	NA	NA	NA	NA	NA	NA	NA	NA	NA	NA	NA	NA	NA	NA	NA	NA	NA	NA	NA
161	chr5	11074942	11075863	chr5	11075093	11076061	CTNND2	NA	NA	NA	NA	NA	NA	NA	NA	NA	NA	NA	NA	NA	NA	NA	NA	NA	NA	NA	NA
162	chr5	12208351	12209136	chr5	12208235	12209192	CTNND2	NA	NA	NA	NA	NA	NA	NA	NA	NA	NA	NA	NA	NA	NA	NA	NA	NA	NA	NA	NA
163	chr5	27087582	27088083	chr5	27087414	27088348	CDH9	NA	NA	NA	NA	NA	NA	NA	NA	NA	NA	NA	NA	NA	NA	NA	NA	NA	NA	NA	NA
164	chr5	31048268	31049381	chr5	31048613	31049584	CDH6	CDH6	PDZD2	PDZD2	NA	NA	NA	NA	NA	NA	NA	NA	NA	NA	NA	NA	NA	NA	NA	NA	NA
165	chr5	60332737	60333711	chr5	60332977	60333890	PART1	PDE4D	NA	NA	NA	NA	NA	NA	NA	NA	NA	NA	NA	NA	NA	NA	NA	NA	NA	NA	NA
166	chr5	66981505	66982456	chr5	66981234	66982173	MAST4	NA	NA	NA	NA	NA	NA	NA	NA	NA	NA	NA	NA	NA	NA	NA	NA	NA	NA	NA	NA
167	chr5	76425586	76427113	chr5	76426122	76427004	F2R	NA	NA	NA	NA	NA	NA	NA	NA	NA	NA	NA	NA	NA	NA	NA	NA	NA	NA	NA	NA
168	chr5	96582290	96582791	chr5	96582069	96582979	CAST	PCSK1	NA	NA	NA	NA	NA	NA	NA	NA	NA	NA	NA	NA	NA	NA	NA	NA	NA	NA	NA
169	chr5	109645844	109646345	chr5	109645581	109646505	MAN2A1	NA	NA	NA	NA	NA	NA	NA	NA	NA	NA	NA	NA	NA	NA	NA	NA	NA	NA	NA	NA
170	chr5	122400961	122401462	chr5	122400680	122401602	SNCAIP	NA	NA	NA	NA	NA	NA	NA	NA	NA	NA	NA	NA	NA	NA	NA	NA	NA	NA	NA	NA
171	chr5	141841509	141842173	chr5	141841342	141842248	ARAP3	NA	NA	NA	NA	NA	NA	NA	NA	NA	NA	NA	NA	NA	NA	NA	NA	NA	NA	NA	NA
172	chr5	144308809	144310117	chr5	144309027	144309933	KCTD16	PRELID2	NA	NA	NA	NA	NA	NA	NA	NA	NA	NA	NA	NA	NA	NA	NA	NA	NA	NA	NA
173	chr5	150186927	150187684	chr5	150186683	150187644	PDGFRB	SLC6A7	NA	NA	NA	NA	NA	NA	NA	NA	NA	NA	NA	NA	NA	NA	NA	NA	NA	NA	NA
174	chr5	176780346	176781510	chr5	176780654	176781692	UNC5A	NA	NA	NA	NA	NA	NA	NA	NA	NA	NA	NA	NA	NA	NA	NA	NA	NA	NA	NA	NA
175	chr6	23696850	23698079	chr6	23697095	23698046	NRSN1	NA	NA	NA	NA	NA	NA	NA	NA	NA	NA	NA	NA	NA	NA	NA	NA	NA	NA	NA	NA
176	chr6	48754557	48755058	chr6	48754347	48755295	PTCHD4	NA	NA	NA	NA	NA	NA	NA	NA	NA	NA	NA	NA	NA	NA	NA	NA	NA	NA	NA	NA
177	chr6	102438154	102439023	chr6	102437911	102438886	GRIK2	NA	NA	NA	NA	NA	NA	NA	NA	NA	NA	NA	NA	NA	NA	NA	NA	NA	NA	NA	NA
178	chr6	154494571	154495349	chr6	154494563	154495506	CNKSR3	CNKSR3	NA	NA	NA	NA	NA	NA	NA	NA	NA	NA	NA	NA	NA	NA	NA	NA	NA	NA	NA
179	chr6	154495490	154495991	chr6	154494563	154495506	CNKSR3	CNKSR3	NA	NA	NA	NA	NA	NA	NA	NA	NA	NA	NA	NA	NA	NA	NA	NA	NA	NA	NA
180	chr7	3274094	3274595	chr7	3273813	3274816	SDK1	NA	NA	NA	NA	NA	NA	NA	NA	NA	NA	NA	NA	NA	NA	NA	NA	NA	NA	NA	NA
181	chr7	3540427	3541366	chr7	3540405	3541380	SDK1	NA	NA	NA	NA	NA	NA	NA	NA	NA	NA	NA	NA	NA	NA	NA	NA	NA	NA	NA	NA
182	chr7	3794537	3795568	chr7	3794931	3795803	SDK1	NA	NA	NA	NA	NA	NA	NA	NA	NA	NA	NA	NA	NA	NA	NA	NA	NA	NA	NA	NA
183	chr7	8433308	8435852	chr7	8433382	8434243	NXPH1	NA	NA	NA	NA	NA	NA	NA	NA	NA	NA	NA	NA	NA	NA	NA	NA	NA	NA	NA	NA
184	chr7	9937602	9938459	chr7	9937715	9938647	NXPH1	NA	NA	NA	NA	NA	NA	NA	NA	NA	NA	NA	NA	NA	NA	NA	NA	NA	NA	NA	NA
185	chr7	29975963	29977107	chr7	29976382	29977379	SCRN1	WIPF3	NA	NA	NA	NA	NA	NA	NA	NA	NA	NA	NA	NA	NA	NA	NA	NA	NA	NA	NA
186	chr7	29977341	29977842	chr7	29976382	29977379	SCRN1	NA	NA	NA	NA	NA	NA	NA	NA	NA	NA	NA	NA	NA	NA	NA	NA	NA	NA	NA	NA
187	chr7	34917500	34918292	chr7	34917288	34918232	DPY19L1	NA	NA	NA	NA	NA	NA	NA	NA	NA	NA	NA	NA	NA	NA	NA	NA	NA	NA	NA	NA
188	chr7	47991263	47992417	chr7	47991551	47992482	HUS1	NA	NA	NA	NA	NA	NA	NA	NA	NA	NA	NA	NA	NA	NA	NA	NA	NA	NA	NA	NA
189	chr7	67391134	67391965	chr7	67390881	67391826	AUTS2	AUTS2	NA	NA	NA	NA	NA	NA	NA	NA	NA	NA	NA	NA	NA	NA	NA	NA	NA	NA	NA
190	chr7	68697619	68698120	chr7	68697400	68698355	AUTS2	NA	NA	NA	NA	NA	NA	NA	NA	NA	NA	NA	NA	NA	NA	NA	NA	NA	NA	NA	NA
191	chr7	83608387	83609637	chr7	83608370	83609368	SEMA3E	NA	NA	NA	NA	NA	NA	NA	NA	NA	NA	NA	NA	NA	NA	NA	NA	NA	NA	NA	NA
192	chr7	100428105	100430009	chr7	100427913	100428903	MEPCE	ZCWPW1	NA	NA	NA	NA	NA	NA	NA	NA	NA	NA	NA	NA	NA	NA	NA	NA	NA	NA	NA
193	chr7	104240498	104240999	chr7	104240177	104241102	LHFPL3	NA	NA	NA	NA	NA	NA	NA	NA	NA	NA	NA	NA	NA	NA	NA	NA	NA	NA	NA	NA
194	chr7	105351887	105352666	chr7	105351899	105352846	SRPK2	SRPK2	NA	NA	NA	NA	NA	NA	NA	NA	NA	NA	NA	NA	NA	NA	NA	NA	NA	NA	NA
195	chr7	107939109	107940052	chr7	107939356	107940319	LAMB1	NA	NA	NA	NA	NA	NA	NA	NA	NA	NA	NA	NA	NA	NA	NA	NA	NA	NA	NA	NA
196	chr7	111788929	111789898	chr7	111788638	111789559	IMMP2L	NA	NA	NA	NA	NA	NA	NA	NA	NA	NA	NA	NA	NA	NA	NA	NA	NA	NA	NA	NA
197	chr7	128726024	128726839	chr7	128725856	128726842	CALU	NA	NA	NA	NA	NA	NA	NA	NA	NA	NA	NA	NA	NA	NA	NA	NA	NA	NA	NA	NA
198	chr7	131109665	131110294	chr7	131109575	131110511	LINC-PINT	NA	NA	NA	NA	NA	NA	NA	NA	NA	NA	NA	NA	NA	NA	NA	NA	NA	NA	NA	NA
199	chr7	140247536	140248037	chr7	140247259	140248186	KDM7A	NA	NA	NA	NA	NA	NA	NA	NA	NA	NA	NA	NA	NA	NA	NA	NA	NA	NA	NA	NA
200	chr7	140316073	140316574	chr7	140315839	140316785	KDM7A	SLC37A3	NA	NA	NA	NA	NA	NA	NA	NA	NA	NA	NA	NA	NA	NA	NA	NA	NA	NA	NA
201	chr8	19027297	19028903	chr8	19027525	19028547	PSD3	NA	NA	NA	NA	NA	NA	NA	NA	NA	NA	NA	NA	NA	NA	NA	NA	NA	NA	NA	NA
202	chr8	38665808	38666309	chr8	38666172	38667131	FGFR1	NA	NA	NA	NA	NA	NA	NA	NA	NA	NA	NA	NA	NA	NA	NA	NA	NA	NA	NA	NA
203	chr8	38666329	38666830	chr8	38666172	38667131	FGFR1	TACC1	NA	NA	NA	NA	NA	NA	NA	NA	NA	NA	NA	NA	NA	NA	NA	NA	NA	NA	NA
204	chr8	59043543	59044521	chr8	59043785	59044676	TOX	NA	NA	NA	NA	NA	NA	NA	NA	NA	NA	NA	NA	NA	NA	NA	NA	NA	NA	NA	NA
205	chr8	60671332	60672287	chr8	60671568	60672494	CHD7	NA	NA	NA	NA	NA	NA	NA	NA	NA	NA	NA	NA	NA	NA	NA	NA	NA	NA	NA	NA
206	chr8	60850284	60850785	chr8	60850148	60851079	CHD7	NA	NA	NA	NA	NA	NA	NA	NA	NA	NA	NA	NA	NA	NA	NA	NA	NA	NA	NA	NA
207	chr8	80035513	80036014	chr8	80035228	80036209	TPD52	NA	NA	NA	NA	NA	NA	NA	NA	NA	NA	NA	NA	NA	NA	NA	NA	NA	NA	NA	NA
208	chr8	92509435	92509936	chr8	92509167	92510108	SLC26A7	NA	NA	NA	NA	NA	NA	NA	NA	NA	NA	NA	NA	NA	NA	NA	NA	NA	NA	NA	NA
209	chr8	97856710	97857211	chr8	97856443	97857376	MATN2	NA	NA	NA	NA	NA	NA	NA	NA	NA	NA	NA	NA	NA	NA	NA	NA	NA	NA	NA	NA
210	chr8	119152794	119153547	chr8	119152568	119153502	MAL2	NA	NA	NA	NA	NA	NA	NA	NA	NA	NA	NA	NA	NA	NA	NA	NA	NA	NA	NA	NA
211	chr8	127737192	127738415	chr8	127737339	127738253	MYC	MYC	MYC	PVT1	PVT1	PVT1	NA	NA	NA	NA	NA	NA	NA	NA	NA	NA	NA	NA	NA	NA	NA
212	chr8	135267708	135268404	chr8	135268251	135269194	KHDRBS3	NA	NA	NA	NA	NA	NA	NA	NA	NA	NA	NA	NA	NA	NA	NA	NA	NA	NA	NA	NA
213	chr8	135268489	135268990	chr8	135268251	135269194	KHDRBS3	NA	NA	NA	NA	NA	NA	NA	NA	NA	NA	NA	NA	NA	NA	NA	NA	NA	NA	NA	NA
214	chr8	135269002	135269503	chr8	135268251	135269194	KHDRBS3	NA	NA	NA	NA	NA	NA	NA	NA	NA	NA	NA	NA	NA	NA	NA	NA	NA	NA	NA	NA
215	chr8	137623003	137623504	chr8	137622819	137623735	FAM135B	NA	NA	NA	NA	NA	NA	NA	NA	NA	NA	NA	NA	NA	NA	NA	NA	NA	NA	NA	NA
216	chr9	5670067	5670568	chr9	5669825	5670749	ERMP1	RIC1	NA	NA	NA	NA	NA	NA	NA	NA	NA	NA	NA	NA	NA	NA	NA	NA	NA	NA	NA
217	chr9	20290226	20291168	chr9	20289948	20290789	ADAMTSL1	NA	NA	NA	NA	NA	NA	NA	NA	NA	NA	NA	NA	NA	NA	NA	NA	NA	NA	NA	NA
218	chr9	25703536	25704308	chr9	25703391	25704323	TUSC1	NA	NA	NA	NA	NA	NA	NA	NA	NA	NA	NA	NA	NA	NA	NA	NA	NA	NA	NA	NA
219	chr9	74443934	74444818	chr9	74444118	74445002	RORB	NA	NA	NA	NA	NA	NA	NA	NA	NA	NA	NA	NA	NA	NA	NA	NA	NA	NA	NA	NA
220	chr9	90684686	90685187	chr9	90684504	90685383	DIRAS2	NA	NA	NA	NA	NA	NA	NA	NA	NA	NA	NA	NA	NA	NA	NA	NA	NA	NA	NA	NA
221	chr9	90685365	90686206	chr9	90684504	90685383	DIRAS2	NA	NA	NA	NA	NA	NA	NA	NA	NA	NA	NA	NA	NA	NA	NA	NA	NA	NA	NA	NA
222	chr9	91661101	91661831	chr9	91661281	91662100	ROR2	NA	NA	NA	NA	NA	NA	NA	NA	NA	NA	NA	NA	NA	NA	NA	NA	NA	NA	NA	NA
223	chr9	104859837	104860778	chr9	104859894	104860870	ABCA1	NA	NA	NA	NA	NA	NA	NA	NA	NA	NA	NA	NA	NA	NA	NA	NA	NA	NA	NA	NA
224	chr9	114258848	114259549	chr9	114259487	114260460	COL27A1	NA	NA	NA	NA	NA	NA	NA	NA	NA	NA	NA	NA	NA	NA	NA	NA	NA	NA	NA	NA
225	chr9	114259636	114260393	chr9	114259487	114260460	COL27A1	NA	NA	NA	NA	NA	NA	NA	NA	NA	NA	NA	NA	NA	NA	NA	NA	NA	NA	NA	NA
226	chr9	127784915	127786503	chr9	127785647	127786140	CDK9	CDK9	CDK9	NA	NA	NA	NA	NA	NA	NA	NA	NA	NA	NA	NA	NA	NA	NA	NA	NA	NA
227	chr9	129334197	129334698	chr9	129334012	129334940	LINC01503	LINC01503	NA	NA	NA	NA	NA	NA	NA	NA	NA	NA	NA	NA	NA	NA	NA	NA	NA	NA	NA
228	chrX	24379905	24381558	chrX	24380282	24381267	PDK3	NA	NA	NA	NA	NA	NA	NA	NA	NA	NA	NA	NA	NA	NA	NA	NA	NA	NA	NA	NA
229	chr1	99004892	99004893	chr1	99004181	99005142	PLPPR5	PLPPR5	PLPPR5	PLPPR5	PLPPR5	PLPPR5	PLPPR5	PLPPR5	PLPPR5	PLPPR5	PLPPR5	PLPPR5	PLPPR5	PLPPR5	PLPPR5	PLPPR5	PLPPR5	PLPPR5	PLPPR5	PLPPR5	PLPPR5
230	chr10	102502754	102502755	chr10	102502588	102503074	ACTR1A	ACTR1A	NA	NA	NA	NA	NA	NA	NA	NA	NA	NA	NA	NA	NA	NA	NA	NA	NA	NA	NA
231	chr14	97978123	97978124	chr14	97977809	97978779	LINC01550	LINC01550	LINC01550	LINC01550	LINC01550	LINC01550	LINC01550	LINC01550	LINC01550	LINC01550	LINC01550	LINC01550	LINC01550	LINC01550	NA	NA	NA	NA	NA	NA	NA
232	chr17	49788617	49788618	chr17	49788350	49788783	KAT7	KAT7	NA	NA	NA	NA	NA	NA	NA	NA	NA	NA	NA	NA	NA	NA	NA	NA	NA	NA	NA
233	chr18	61333580	61333581	chr18	61333130	61334433	CDH20	CDH20	CDH20	CDH20	CDH20	CDH20	CDH20	CDH20	CDH20	CDH20	CDH20	CDH20	NA	NA	NA	NA	NA	NA	NA	NA	NA
234	chr19	34594584	34594585	chr19	34594338	34595296	SCGB2B2	SCGB2B2	SCGB2B2	SCGB2B2	NA	NA	NA	NA	NA	NA	NA	NA	NA	NA	NA	NA	NA	NA	NA	NA	NA
235	chr22	50085928	50085929	chr22	50085218	50086171	MLC1	MLC1	MLC1	MLC1	MLC1	MLC1	MLC1	MLC1	MLC1	MLC1	MLC1	MLC1	MLC1	MLC1	NA	NA	NA	NA	NA	NA	NA
236	chr3	111998737	111998738	chr3	111998735	111999499	TAGLN3	TAGLN3	TAGLN3	NA	NA	NA	NA	NA	NA	NA	NA	NA	NA	NA	NA	NA	NA	NA	NA	NA	NA
237	chr7	8433953	8433954	chr7	8433382	8434243	NXPH1	NXPH1	NXPH1	NXPH1	NXPH1	NXPH1	NXPH1	NXPH1	NXPH1	NXPH1	NXPH1	NXPH1	NXPH1	NXPH1	NXPH1	NA	NA	NA	NA	NA	NA
238	chr7	100428788	100428789	chr7	100427913	100428903	MEPCE	MEPCE	NA	NA	NA	NA	NA	NA	NA	NA	NA	NA	NA	NA	NA	NA	NA	NA	NA	NA	NA
239	chr7	100428807	100428808	chr7	100427913	100428903	ZCWPW1	ZCWPW1	NA	NA	NA	NA	NA	NA	NA	NA	NA	NA	NA	NA	NA	NA	NA	NA	NA	NA	NA
240	chr7	131109915	131109916	chr7	131109575	131110511	LINC-PINT	LINC-PINT	LINC-PINT	LINC-PINT	LINC-PINT	LINC-PINT	LINC-PINT	LINC-PINT	LINC-PINT	LINC-PINT	NA	NA	NA	NA	NA	NA	NA	NA	NA	NA	NA
241	chr9	127786024	127786025	chr9	127785647	127786140	CDK9	CDK9	CDK9	CDK9	CDK9	CDK9	NA	NA	NA	NA	NA	NA	NA	NA	NA	NA	NA	NA	NA	NA	NA
