## Supplementary table 26 for "Sex differences in the developing human cortex intersect with genetic risk of neurodevelopmental disorders"

### Sheet: table25_DAR_motifs
motif	qvalue_BH_XX	fold_enrichment_XX	qvalue_BH_XY	fold_enrichment_XY	sex_bias	deg
AMYB	0.5981	1.03701	0.0103	1.12977	NA	NA
AP-1	1	0.935903	0.1255	1.13798	Male	NA
AP-2ALPHA	1	0.946993	0.0893	1.16854	Male	NA
AP-2GAMMA	1	0.978058	0.1255	1.13242	Male	NA
AP4	0.1862	1.09331	0	1.29608	NA	NA
AR-HALFSITE	0.8888	1.00071	0.3502	1.02139	NA	NA
ARE	0.6666	1.08827	0.7879	1.02049	NA	NA
ARNT:AHR	0.1533	1.14447	0.3813	1.09228	NA	NA
ASCL1	0.0162	1.12102	0	1.25184	NA	NA
ASCL2	1	0.906047	0.6293	1.02764	Male	NA
ATF1	1	0.906427	1	0.831702	NA	NA
ATF2	0.6096	1.08659	1	0.718727	Female	NA
ATF3	0.6666	1.05087	0.2598	1.1061	NA	NA
ATF4	0.7215	1.05019	1	0.852459	Female	NA
ATF7	1	0.891263	1	0.731107	NA	NA
ATOH1	0	1.35105	0	1.64643	NA	NA
BACH1	1	0.756579	0.9985	0.860697	NA	NA
BACH2	0.4392	1.20721	0.3118	1.21931	NA	NA
BAPX1	1	0.968179	1	0.917797	NA	NA
BARX1	1	0.909233	0.2549	1.0982	Male	NA
BATF	0.9563	0.973577	0.3369	1.08983	Male	NA
BCL11A	1	0.853184	1	0.823699	NA	DEG_female
BCL6	0.9251	0.993739	0.0072	1.1396	Male	NA
BHLHA15	0	1.29453	0	1.50034	NA	NA
BHLHE40	0.0327	1.32892	1	0.916847	Female	NA
BHLHE41	0.3087	1.06955	1	0.84988	Female	NA
BMAL1	0.0017	1.15019	0.2131	1.05992	NA	NA
BMYB	0.9354	0.991518	0.002	1.15079	Male	NA
BORIS	0.9539	0.969957	0.0119	1.59804	Male	NA
BRACHYURY	0.6479	1.08548	0.2135	1.18912	NA	NA
BRN1	0.2111	1.20114	2e-04	1.38889	NA	NA
BRN2	0.1452	1.4356	0.0024	1.60352	NA	NA
BZIP:IRF	0.9379	0.982517	0.5015	1.06168	Male	NA
C-JUN-CRE	0.9443	0.975705	1	0.619286	NA	NA
C-MYC	0.1196	1.1875	1	0.85456	Female	NA
C-MYC	0.2335	1.14395	0.9985	0.944862	Female	NA
CARG	0.1632	1.23974	0.759	1.02183	NA	NA
CDX2	1	0.919302	1	0.845771	NA	NA
CDX4	0.8088	1.01191	0.6611	1.0194	NA	NA
CEBP:AP1	0.8304	1.01055	0.2553	1.08324	NA	NA
CEBP:CEBP	0.8637	1.01445	0.9985	0.930785	Female	NA
CEBP	1	0.909794	0.9985	0.970525	NA	NA
CHOP	1	0.83216	1	0.829555	NA	NA
CHR	0.2013	1.13416	0.4286	1.05575	NA	NA
CLOCK	0.0035	1.32	1	0.877254	Female	NA
COUP-TFII	1	0.848315	1	0.787286	NA	NA
COUP-TFII	1	0.788222	1	0.780709	NA	NA
CRE	0.0581	1.38507	0.6663	1.07815	NA	NA
CREB5	0.9539	0.97329	1	0.847084	NA	NA
CRX	0.7215	1.01191	1	0.965092	Female	NA
CTCF-SATELLITEELEMENT	0.6096	1.60417	0.7226	1.3	NA	NA
CTCF	1	0.663951	0.5036	1.21754	Male	NA
CUX1	1	0.800557	1	0.901907	NA	NA
CUX2	1	0.90973	0.8392	1.00281	Male	DEG_female
DLX1	0.6203	1.03662	0.0732	1.07868	NA	NA
DLX2	0.0809	1.10817	0.067	1.07228	NA	NA
DLX3	0.2163	1.12685	0.6293	1.02823	NA	NA
DLX5	0.2013	1.12134	0.2131	1.08117	NA	NA
DMRT1	1	0.934924	0.8403	1.00289	Male	NA
DMRT6	0.6666	1.09484	0.5563	1.08952	NA	NA
DUX	0.4657	2.92308	0.1546	3.28571	NA	NA
DUX4	1	0.52459	0.9216	0.95189	NA	NA
DUXBL	1	0.72807	1	0.598377	NA	NA
E-BOX	0.0038	1.91429	1	0.764706	Female	NA
E2A	1	0.941247	1	0.795468	NA	NA
E2A	1	0.924349	0.8771	0.996629	NA	NA
E2F	0.6209	1.21344	1	0.621622	Female	NA
E2F1	0.2885	1.15241	0.6337	1.0855	NA	NA
E2F3	0.09	1.1475	0.5904	1.06188	NA	NA
E2F4	0.1433	1.15953	0.0639	1.29775	NA	NA
E2F6	0.0874	1.16215	0.2242	1.16862	NA	NA
E2F7	0.0697	1.40193	0.9216	0.957792	Female	NA
EAR2	1	0.806333	1	0.748006	NA	NA
EBF	0.0035	1.50757	0.3827	1.185	NA	NA
EBF1	0.3151	1.06886	0.274	1.09337	NA	NA
EBF2	0.3337	1.07499	0.3502	1.07708	NA	NA
EBNA1	1	0.365385	0.2822	2.12195	Male	NA
EGR1	0.9327	0.989902	0.3407	1.10907	Male	NA
EGR2	0.6983	1.06218	0.9057	0.972973	Female	NA
EHF	0.3906	1.05791	0.9057	0.993167	Female	NA
EKLF	0.3496	1.17044	1	0.681472	Female	NA
ELF1	0.5621	1.0714	0.6822	1.0405	NA	NA
ELF3	0.7919	1.019	0.6416	1.03262	NA	NA
ELF4	0.7049	1.02863	0.3502	1.07028	NA	NA
ELF5	0.0249	1.21319	0.759	1.01335	NA	NA
ELK1	0.647	1.05104	0.5563	1.07171	NA	NA
ELK4	0.1365	1.15924	0.9591	0.959609	Female	NA
EN1	0.0656	1.09931	0.1106	1.05579	NA	NA
EOMES	0.9327	0.994712	0.0137	1.07477	Male	NA
ERE	1	0.854103	1	0.870257	NA	NA
ERG	0.0706	1.0981	0.713	1.01362	NA	NA
ERRA	1	0.918135	1	0.874689	NA	NA
ERRG	1	0.874455	1	0.95504	NA	NA
ESRRB	1	0.893453	1	0.795936	NA	NA
ETS:E-BOX	0.2287	1.40882	0.2061	1.42434	NA	NA
ETS:RUNX	1	0.903226	0.9319	0.938628	NA	NA
ETS	0.8989	0.997026	0.9591	0.947481	NA	NA
ETS1-DISTAL	1	0.850656	0.5277	1.09789	Male	NA
ETS1	0.2885	1.07997	0.9591	0.975704	Female	NA
ETV1	0.5357	1.04227	0.4292	1.04735	NA	NA
ETV2	0.1862	1.10685	1	0.910063	Female	NA
ETV4	0.5621	1.04408	0.6169	1.03542	NA	NA
EWS:ERG-FUSION	1	0.93374	1	0.955694	NA	NA
EWS:FLI1-FUSION	1	0.895419	0.9985	0.955178	NA	NA
FLI1	0.3456	1.06647	0.5563	1.04112	NA	NA
FOS	0.4946	1.09429	0.6262	1.04292	NA	NA
FOSL2	0.6602	1.08324	0.0787	1.28304	NA	NA
FOX:EBOX	0.9157	0.995537	0.2673	1.07245	Male	NA
FOXA1:AR	1	0.662824	1	0.758555	NA	NA
FOXA1	1	0.905693	0.8634	0.998434	NA	NA
FOXA1	1	0.856779	1	0.96496	NA	NA
FOXA2	1	0.918352	0.2493	1.08055	Male	NA
FOXA3	1	0.733617	1	0.943846	NA	NA
FOXD3	1	0.901095	0.9985	0.975069	NA	NA
FOXF1	1	0.928341	0.863	0.998175	NA	NA
FOXH1	0.8642	1.00525	0.9985	0.96601	Female	NA
FOXK1	1	0.934047	0.6227	1.0243	Male	NA
FOXK2	0.804	1.01816	1	0.957961	Female	NA
FOXL2	1	0.890764	0.8403	1.00066	Male	NA
FOXM1	1	0.842209	1	0.956027	NA	NA
FOXO1	1	0.971058	0.0057	1.09965	Male	NA
FOXO3	1	0.862004	0.3673	1.06067	Male	NA
FOXP1	1	0.862414	0.705	1.02673	Male	DEG_female
FRA1	0.6209	1.07059	0.2673	1.11495	NA	NA
FRA2	0.7182	1.04695	0.1626	1.17098	NA	NA
FXR	1	0.940606	1	0.742923	NA	NA
GABPA	0.3676	1.07619	0.5871	1.04439	NA	NA
GATA:SCL	0.9397	0.964736	0.1106	1.43448	Male	NA
GATA	1	0.855908	0.6611	1.05906	Male	NA
GATA	1	0.685714	0.7671	1.0445	Male	NA
GATA1	1	0.860574	0.305	1.09266	Male	NA
GATA2	1	0.900876	0.4575	1.05872	Male	NA
GATA3	0.7049	1.12291	1	0.718868	Female	NA
GATA3	0.6479	1.1769	0.2242	1.37006	NA	NA
GATA3	0.4674	1.04959	0.9057	0.993989	Female	NA
GATA4	0.9539	0.981891	0.3348	1.0581	Male	NA
GATA6	1	0.923051	0.5315	1.03801	Male	NA
GFI1B	1	0.932267	1	0.925736	NA	NA
GFX	0.7106	1.2973	1	0.5	Female	NA
GFY-STAF	0.7215	1.1422	0.0145	2.28682	NA	NA
GFY	0.7215	1.11644	0.0403	1.78924	NA	NA
GLI2	1	0.906939	1	0.853448	NA	NA
GLI3	0.6209	1.13669	0.5903	1.14917	NA	NA
GLIS3	1	0.904932	1	0.817055	NA	NA
GRE	0.5621	1.18307	0.9057	0.967005	Female	NA
GRE	0.0267	1.46377	0.6218	1.08429	NA	NA
GRHL2	1	0.897656	0.5871	1.06391	Male	NA
GSC	1	0.846925	1	0.831079	NA	NA
HAND2	0.0019	1.38263	0.1246	1.18914	NA	NA
HEB	0.9539	0.992535	0.1863	1.0598	Male	NA
HIC1	0.7049	1.01447	0.0013	1.12474	NA	NA
HIF-1A	0.0035	1.46356	0.7376	1.03513	NA	NA
HIF-1B	0.0087	1.17411	0.0115	1.18056	NA	NA
HIF2A	0.3471	1.13612	0.6337	1.06124	NA	NA
HINFP	1	0.952459	1	0.846154	NA	NA
HLF	0.9241	0.992453	0.3494	1.05747	Male	NA
HNF1	0.7182	1.0785	1	0.850731	Female	NA
HNF1B	1	0.848855	1	0.765409	NA	NA
HNF4A	0.9554	0.970868	1	0.935832	NA	NA
HNF6	1	0.868028	0.8275	1.00384	Male	NA
HNF6B	1	0.856063	0.3026	1.06246	Male	NA
HOXA1	0.0371	1.38285	1	0.933283	Female	NA
HOXA10	1	0.951302	0.9319	0.98004	NA	NA
HOXA11	0.1277	1.06967	0.1965	1.03511	NA	NA
HOXA13	0.164	1.05999	0.6404	1.00996	NA	NA
HOXA2	0.08	1.56676	0.9498	0.93763	Female	NA
HOXA9	0.4761	1.03109	0.8403	1.00085	NA	NA
HOXB13	0.7067	1.02708	0.7376	1.00971	NA	NA
HOXB4	0.2885	1.24806	0.729	1.03682	NA	NA
HOXC9	1	0.949449	0.7275	1.01772	Male	NA
HOXD10	0.9483	0.986859	0.7671	1.00719	Male	NA
HOXD11	0.2808	1.04848	0.3827	1.02258	NA	NA
HOXD12	0.9585	0.988344	1	0.965729	NA	NA
HOXD13	0.5259	1.04142	0.4253	1.02805	NA	NA
HRE	1	0.631783	0.1196	1.39959	Male	NA
HRE	1	0.928668	0.0866	1.31042	Male	NA
IRF:BATF	0.9776	0.931416	0.9018	0.982116	NA	NA
IRF1	1	0.779152	0.3071	1.20426	Male	NA
IRF2	1	0.79902	0.2822	1.26987	Male	NA
IRF3	0.5981	1.09161	0.3369	1.11407	NA	NA
IRF4	0.647	1.06586	0.6293	1.04447	NA	NA
IRF8	1	0.944444	0.4533	1.09329	Male	NA
ISL1	0.3169	1.05316	0.0389	1.0721	NA	NA
ISRE	1	0.783673	1	0.830671	NA	NA
JUN-AP1	0.7769	1.05193	0.2242	1.24138	NA	NA
JUNB	0.9312	0.985472	0.2242	1.13323	Male	NA
JUND	0.0215	1.84828	1	0.757937	Female	NA
KLF1	0.8087	1.0097	0.9388	0.977232	Female	NA
KLF10	0.0035	1.26531	0.7226	1.02632	NA	NA
KLF14	0.7106	1.01505	1	0.926739	Female	NA
KLF3	0.3572	1.08439	1	0.811536	Female	NA
KLF4	0.5584	1.07286	1	0.641319	Female	NA
KLF5	0.8026	1.00872	1	0.857907	Female	NA
KLF6	1	0.97841	0.9057	0.988989	NA	DEG_female
KLF9	0.164	1.15107	0.9222	0.973617	Female	NA
LEF1	0.8961	0.998249	0.271	1.08717	Male	NA
LHX1	0.2885	1.0822	0.0514	1.09265	NA	NA
LHX2	0.1455	1.11595	0.0145	1.12151	NA	DEG_female
LHX3	0.2764	1.067	0.0026	1.10157	NA	NA
LHX9	0.1106	1.10591	0.1209	1.06852	NA	NA
LRF	1	0.973136	0.9222	0.987229	NA	NA
LXRE	1	0.443445	1	0.456641	NA	NA
MAFA	0.7106	1.03469	0.0732	1.16948	NA	NA
MAFB	1	0.879097	0.3369	1.11794	Male	NA
MAFF	0.9563	0.96441	0.3813	1.10046	Male	NA
MAFK	0.8992	0.99726	0.9057	0.98069	NA	NA
MAX	7e-04	1.32097	0.391	1.08418	NA	NA
MAZ	0.2019	1.07183	0.1867	1.11239	NA	NA
MEF2A	0.2885	1.10837	1	0.92464	Female	NA
MEF2B	0.0761	1.13242	0.8768	0.997142	Female	NA
MEF2C	0.8609	1.00536	1	0.94094	Female	DEG_female
MEF2D	0	1.81097	0.3315	1.13554	NA	NA
MEIS1	0.7106	1.01948	0.08	1.08892	NA	NA
MITF	0.7067	1.03033	1	0.902447	Female	NA
MNT	0.0725	1.14302	0.6506	1.0269	NA	NA
MOUSE_RECOMBINATION_HOTSPOT	1	0.850806	0.5871	1.16159	Male	NA
MYB	0.0237	1.12035	0.0013	1.14131	NA	NA
MYF5	0.8187	1.01272	0.0028	1.28868	NA	NA
MYNN	1	0.924974	1	0.869565	NA	NA
MYOD	0.7594	1.02218	0	1.46823	NA	NA
MYOG	0.2913	1.08017	0.0192	1.18044	NA	NA
N-MYC	0.0161	1.22881	0.9985	0.955417	Female	NA
NANOG	0.6666	1.01043	0.1846	1.0199	NA	NA
NEUROD1	0	1.48591	0	1.80133	NA	NA
NEUROG2	0	1.27291	0	1.44862	NA	NA
NF-E2	0.9241	0.987097	0.9319	0.925134	NA	NA
NF1-HALFSITE	0.08	1.09074	0	1.31278	NA	NA
NF1:FOXA1	1	0.61828	0.2553	1.39051	Male	NA
NF1	0.1277	1.20164	2e-04	1.48394	NA	NA
NFAT:AP1	0.8304	1.02679	0.6778	1.05524	NA	NA
NFAT	0.818	1.011	0.022	1.14191	NA	NA
NFE2L2	1	0.534722	0.7671	1.06132	Male	NA
NFIL3	0.3337	1.10305	0.5563	1.04206	NA	NA
NFKB-P50,P52	1	0.912202	1	0.724234	NA	NA
NFKB-P65-REL	0.0697	1.8066	1	0.831731	Female	NA
NFKB-P65	0.8642	1.00477	0.9302	0.975943	Female	NA
NFY	0.0035	1.25325	0.712	1.02133	NA	NA
NKX2.1	1	0.943087	1	0.967649	NA	NA
NKX2.2	1	0.89879	1	0.952449	NA	NA
NKX2.5	0.9635	0.990521	0.9459	0.991558	NA	NA
NKX3.1	1	0.934795	1	0.983402	NA	NA
NKX6.1	0.6209	1.02451	0.6337	1.01056	NA	NA
NPAS	2e-04	1.18846	0.1626	1.07241	NA	NA
NPAS2	0.8875	1.00096	1	0.888608	Female	NA
NPAS4	0.9539	0.984526	1	0.861797	NA	NA
NR5A2	1	0.849077	1	0.915604	NA	NA
NR5A2	1	0.8677	1	0.880706	NA	NA
NRF	0.0249	1.43931	0.8403	1.01111	NA	NA
NRF1	0.0249	1.44205	0.9985	0.874101	Female	NA
NRF2	1	0.279412	1	0.832335	NA	NA
NUR77	0.7919	1.05146	0.2575	1.22045	NA	NA
OCT:OCT-SHORT	0.7215	1.03075	0.7607	1.0095	NA	NA
OCT:OCT	0.0237	3.09677	0.2415	1.71287	NA	NA
OCT:OCT	0.9157	1.08571	0	5.67241	NA	NA
OCT:OCT	0.8888	1.00149	0.022	1.35405	NA	NA
OCT11	0.2651	1.17487	0.0018	1.32006	NA	NA
OCT2	0.7919	1.0303	0.0389	1.21709	NA	NA
OCT4-SOX2-TCF-NANOG	0.9602	0.953923	0.1154	1.22389	Male	NA
OCT4:SOX17	1	0.91587	0.7007	1.05218	Male	NA
OCT4	0.1588	1.17493	3e-04	1.2844	NA	NA
OCT6	0.0249	1.29821	2e-04	1.3224	NA	NA
OLIG2	0	1.20044	0	1.33505	NA	NA
OTX2	1	0.897287	1	0.829782	NA	NA
P53	0.9986	0.865169	1	0.732394	NA	NA
P53	0.918	0.990323	0.6203	1.13731	Male	NA
P53	0.918	0.990323	0.6203	1.13731	Male	NA
P63	0.5584	1.10165	0.1083	1.23756	NA	NA
P73	1	0.815603	0.0137	2.22857	Male	NA
PAX3:FKHR-FUSION	0.7215	1.06513	0.3898	1.1315	NA	NA
PAX5	0.6209	1.15278	0.9222	0.953623	Female	NA
PAX5	0.806	1.02003	0.712	1.03483	NA	NA
PAX6	0.8087	1.05828	0.5015	1.19885	NA	NA
PAX7	0.7215	1.21818	1	0.764706	Female	NA
PAX7	0.9379	0.962264	1	0.761905	NA	NA
PAX7	0.6262	1.15578	0.6778	1.06429	NA	NA
PAX8	1	0.869165	0.7275	1.03055	Male	NA
PBX1	0.9241	0.981685	0.666	1.12602	Male	NA
PBX2	1	0.919753	1	0.909291	NA	NA
PBX3	0.7243	1.05905	0.226	1.23067	NA	NA
PDX1	0.2558	1.09743	1	0.96615	Female	NA
PGR	0.0584	1.40629	1	0.87753	Female	NA
PHOX2A	0.8883	1.00117	1	0.90206	Female	NA
PHOX2B	0.164	1.24901	1	0.76793	Female	NA
PIT1	0.0697	1.14439	0.1337	1.07609	NA	NA
PIT1+1BP	0.2032	1.1825	0.3502	1.08708	NA	NA
PITX1:EBOX	0.9483	0.967258	0.0193	1.35125	Male	NA
PITX1	0.6209	1.01252	0.6262	1.00612	NA	NA
PKNOX1	1	0.923362	0.0729	1.35497	Male	NA
PPARA	1	0.965005	0.8273	1.00337	Male	NA
PPARE	0.1489	1.11531	0.5958	1.03794	NA	NA
PR	0.0793	1.08121	0.4629	1.02669	NA	NA
PRDM1	0.6707	1.04705	0.0893	1.15411	NA	NA
PRDM10	0.7919	1.02007	1	0.791702	Female	NA
PRDM14	1	0.93609	0.4292	1.11628	Male	NA
PRDM15	0.1489	1.10377	0.9077	0.989641	Female	NA
PRDM9	0.9318	0.984876	0.0145	1.30619	Male	NA
PROP1	0.918	0.993806	0.8273	1.00341	Male	NA
PSE	0.549	1.07852	0.5958	1.04144	NA	NA
PTF1A	0.5357	1.02214	3e-04	1.10431	NA	NA
PU.1-IRF	0.1533	1.0884	0.4284	1.03994	NA	NA
PU.1:IRF8	0.164	1.30598	0.2571	1.20637	NA	NA
PU.1	0.1196	1.19868	1	0.923253	Female	NA
RAR:RXR	0.6209	1.14639	1	0.864865	Female	NA
RAR:RXR	1	0.747573	1	0.522388	NA	NA
RARA	1	0.896134	1	0.875514	NA	NA
RARG	0.9539	0.934959	0.3813	1.4661	Male	NA
RBPJ:EBOX	0.1245	1.23896	0.0011	1.48903	NA	NA
RBPJ1	0.4198	1.05018	2e-04	1.18415	NA	NA
REST-NRSF	0.2824	2.23256	1	0.653846	Female	NA
REVERB	1	0.715517	1	0.627677	NA	NA
RFX	1e-04	2.30945	0.2242	1.5285	NA	NA
RFX1	0.0581	1.41477	0.226	1.26623	NA	NA
RFX2	0	2.34251	0.1998	1.50216	NA	NA
RFX5	4e-04	1.54592	0.3369	1.1431	NA	NA
RFX6	0.647	1.03587	0.0026	1.21599	NA	NA
RONIN	1	0.798611	0.002	3.71429	Male	NA
RORA	1	0.905544	0.6337	1.09014	Male	DEG_female
RORG	1	0.899329	0.2061	1.37566	Male	NA
RORGT	1	0.837379	0.9319	0.95122	NA	NA
RORGT	1	0.837379	0.9319	0.95122	NA	NA
RORGT	1	0.837379	0.9319	0.95122	NA	NA
RORGT	1	0.837379	0.9319	0.95122	NA	NA
RUNX-AML	1	0.793019	1	0.946801	NA	NA
RUNX	1	0.868914	0.7275	1.01897	Male	NA
RUNX1	1	0.865122	0.8403	1.00052	Male	NA
RUNX2	1	0.883763	0.9529	0.97665	NA	NA
RXR	0.1771	1.09361	0.5563	1.04181	NA	NA
SCL	0.1862	1.02583	0	1.09407	NA	NA
SCRT1	1	0.917271	1	0.840028	NA	NA
SF1	1	0.833627	1	0.86445	NA	NA
SIX1	1	0.935287	0.0133	1.38535	Male	NA
SIX2	0.804	1.01337	0.2673	1.06983	NA	NA
SIX4	1	0.687179	1	0.729008	NA	NA
SLUG	1	0.922798	1	0.725352	NA	NA
SMAD2	0.7215	1.01771	0.004	1.15842	NA	NA
SMAD3	0.0836	1.0585	0.173	1.04327	NA	NA
SMAD4	0.2614	1.064	0.0024	1.16637	NA	NA
SNAIL1	1	0.911983	1	0.76276	NA	NA
SOX10	0.0642	1.11018	0.7226	1.01052	NA	NA
SOX15	0.3151	1.07612	1	0.871975	Female	NA
SOX17	0.0154	1.24341	0.895	0.992682	Female	NA
SOX2	0.1221	1.14047	0.666	1.02379	NA	NA
SOX21	0.7049	1.02052	0.8403	1.00111	NA	NA
SOX3	0.0361	1.11506	0.9302	0.99103	Female	NA
SOX4	0.9397	0.986178	0.8771	0.99536	NA	DEG_female
SOX6	0.003	1.16408	0.9057	0.994901	Female	NA
SOX7	0.1009	1.29608	1	0.928571	Female	NA
SOX9	0.5061	1.06757	1	0.94458	Female	NA
SP1	0.7919	1.02337	1	0.66787	Female	NA
SP2	0.5355	1.03405	0.2865	1.07212	NA	NA
SP5	0.6091	1.03518	0.5958	1.04173	NA	NA
SPDEF	0.4946	1.05922	0.2415	1.08832	NA	NA
SPIB	0.1427	1.28155	0.9985	0.934132	Female	NA
SREBP1A	1	0.672828	1	0.72719	NA	NA
SREBP2	1	0.601163	1	0.706636	NA	NA
STAT1	0.3151	1.17095	0.8403	1.00073	NA	NA
STAT3	7e-04	1.38889	0.038	1.24387	NA	NA
STAT3+IL21	0.0119	1.24683	0.1202	1.14713	NA	NA
STAT4	0.0035	1.23007	0.8403	1.00155	NA	NA
STAT5	0.0793	1.28122	0.3673	1.11379	NA	NA
STAT6	0.2885	1.13305	0.2242	1.11791	NA	NA
STAT6	0.1196	1.19584	0.0893	1.16709	NA	NA
T1ISRE	1	0	0.082	2.57407	Male	NA
TATA-BOX	0.2317	1.08302	0.6525	1.01792	NA	NA
TBET	0.6479	1.03506	0.0215	1.12946	NA	NA
TBOX:SMAD	0.8601	1.0177	0	1.84067	NA	NA
TBR1	0.9806	0.981153	0	1.26398	Male	NA
TBX20	1	0.857531	0.0866	1.35177	Male	NA
TBX21	0.8875	1.00134	0.0049	1.15723	NA	NA
TBX5	1	0.944629	0.7524	1.00423	Male	NA
TBX6	1	0.914515	0.2242	1.07588	Male	NA
TCF12	0.2885	1.0854	0	1.399	NA	NA
TCF21	0.09	1.13628	0	1.49881	NA	NA
TCF3	0.9539	0.964072	0.3407	1.14437	Male	NA
TCF4	0	1.22233	0	1.45615	NA	NA
TCF7	0.5621	1.10594	1	0.933584	Female	NA
TCFCP2L1	0.9787	0.934959	0.1357	1.41935	Male	NA
TCFL2	1	0.741379	0.6931	1.0981	Male	NA
TEAD	0.7106	1.03481	0.9057	0.989848	Female	NA
TEAD1	0.0629	1.15123	0.4022	1.05251	NA	NA
TEAD2	1	0.834752	0.713	1.02441	Male	NA
TEAD3	0.0346	1.15052	0.027	1.12144	NA	NA
TEAD4	0.1404	1.13141	0.2242	1.09328	NA	NA
TFE3	0	2.67918	1	0.616601	Female	NA
TGIF1	0.6091	1.02033	0.3563	1.02211	NA	NA
TGIF2	0.6323	1.01613	0.0035	1.05972	NA	NA
THRA	1	0.687322	1	0.628483	NA	NA
THRB	1	0.828299	1	0.740506	NA	NA
THRB	1	0.948467	1	0.969072	NA	NA
TLX?	0.0274	1.29393	0	1.55869	NA	NA
TR4	0.6666	1.133	1	0.872483	Female	NA
TRPS1	0.9251	0.994968	0.2549	1.03757	Male	NA
TWIST	0.7919	1.0551	0.0132	1.66187	NA	NA
TWIST2	0	1.19345	0	1.39879	NA	NA
UNKNOWN-ESC-ELEMENT	0.1056	1.17453	0.0039	1.32319	NA	NA
UNKNOWN	0.8251	1.0116	0.9759	0.974225	Female	NA
USF1	0.0013	1.38354	1	0.93614	Female	NA
USF2	0.1277	1.22102	1	0.87395	Female	DEG_female
VDR	1	0.795844	1	0.670487	NA	NA
WT1	0.647	1.04202	0.2673	1.12982	NA	NA
X-BOX	1e-04	2.19531	0.0115	1.74928	NA	NA
YY1	0	3.03746	0.0733	1.70089	NA	NA
ZAC1	1	0.94644	0.3602	1.03274	Male	NA
ZBTB12	0.8883	1.00127	1	0.891632	Female	NA
ZBTB18	1	0.708088	0.4286	1.08861	Male	DEG_female
ZBTB33	0.6096	1.21642	1	0.336538	Female	NA
ZEB1	1	0.901002	1	0.791368	NA	NA
ZEB2	1	0.851844	1	0.690378	NA	NA
ZFP281	0.164	1.22662	0.2242	1.28571	NA	NA
ZFP3	1	0	0.9302	1	NA	NA
ZFP57	0.7056	1.04305	0.1337	1.27179	NA	NA
ZFP809	0.3676	1.13676	0.0982	1.34553	NA	NA
ZFX	1	0.963016	0.1357	1.10672	Male	DEG_female
ZIC	0.0386	1.17307	0.0024	1.26132	NA	NA
ZIC2	0.2481	1.12511	0.1333	1.21294	NA	NA
ZIC3	0.1669	1.13022	0	1.463	NA	NA
ZKSCAN1	1	0.8375	0.9057	0.972028	NA	NA
ZNF136	1	0.86629	1	0.678887	NA	NA
ZNF143|STAF	0.8012	1.0251	0.173	1.2073	NA	NA
ZNF16	1	0.76	1	0.515152	NA	NA
ZNF165	0.6666	1.0843	0.9559	0.929185	Female	NA
ZNF189	0.0249	1.19584	0.0262	1.18223	NA	NA
ZNF263	0.1609	1.06189	0.5081	1.03389	NA	NA
ZNF264	0.6209	1.05507	0.1357	1.15648	NA	NA
ZNF317	0.2219	1.43648	0.9903	0.89939	Female	NA
ZNF322	0.5273	1.10519	0.6262	1.07092	NA	NA
ZNF341	0.5709	1.06156	0.2131	1.13426	NA	NA
ZNF382	0.2824	1.82143	1	0.74359	Female	NA
ZNF41	1	0.793388	0.5529	1.30075	Male	NA
ZNF415	0.4228	1.09029	0.5277	1.07239	NA	NA
ZNF416	1	0.865234	1	0.89994	NA	NA
ZNF467	0.5621	1.04696	0.173	1.1347	NA	NA
ZNF519	0.9986	0.953824	1	0.90409	NA	NA
ZNF528	0.9806	0.904762	1	0.653846	NA	NA
ZNF652/HEPG2-ZNF652.FLAG-CHIP-SEQ	0.918	0.991552	0.1319	1.21682	Male	NA
ZNF669	1	0.908078	0.0231	1.891	Male	NA
ZNF675	0.6096	1.14579	0.9529	0.942547	Female	NA
ZNF692	1	0.744	0.7176	1.06606	Male	NA
ZNF7	1	0.906409	0.346	1.08589	Male	NA
ZNF711	1	0.894212	0.5315	1.03229	Male	NA
ZNF768	1	0.815166	0.9319	0.926667	NA	NA
ZSCAN22	0.8304	1.0344	0.9057	0.973783	Female	NA
