## Supplementary table 27 for "Sex differences in the developing human cortex intersect with genetic risk of neurodevelopmental disorders"

### Sheet: table26_CREs_nearDEG_motifs
motif	qvalue_BH_XX	fold_enrichment_XX	qvalue_BH_XY	fold_enrichment_XY	sex_bias	deg
AMYB	1	0.9	1	0.841432	NA	NA
AP-1	0	2.3683	1	0.950954	Female	NA
AP-2ALPHA	0	1.16349	1	0.242775	Female	NA
AP-2GAMMA	0.0066	1.05676	1	0.258349	Female	NA
AP4	1	0.994585	1	0.814186	NA	NA
AR-HALFSITE	1	0.880146	1	0.782481	NA	NA
ARE	1	0.71875	1	1.05833	Male	NA
ARNT:AHR	0	1.4613	1	0.224329	Female	NA
ASCL1	1	0.899938	1	0.692676	NA	NA
ASCL2	1	0.589009	1	0.672515	NA	NA
ATF1	1	0.848532	1	0.83815	NA	NA
ATF2	0	1.25	1	0.662162	Female	NA
ATF3	0	2.85242	1	1.04425	NA	NA
ATF4	0	1.58407	1	0.794118	Female	NA
ATF7	1	0.946067	1	0.853591	NA	NA
ATOH1	0	1.238	1	1.04592	NA	NA
BACH1	1	0.807692	1	1	NA	NA
BACH2	0	8.18447	1	0.814815	Female	NA
BAPX1	1	0.775451	1	0.651238	NA	NA
BARX1	1	0.657609	1	0.828645	NA	NA
BATF	0	2.74202	1	0.99697	Female	NA
BCL11A	1	0.677831	1	0.557173	NA	DEG_female
BCL6	1	0.716774	1	0.673889	NA	NA
BHLHA15	0	1.89252	1	0.96303	Female	NA
BHLHE40	1	0.648746	1	0.535398	NA	NA
BHLHE41	1	0.572664	1	0.330508	NA	DEG_male
BMAL1	0	1.6008	1	0.883348	Female	NA
BMYB	1	0.813632	1	0.879235	NA	NA
BORIS	0.9339	1.0173	1	0.305263	Female	NA
BRACHYURY	1	0.607955	0.4238	1.28	Male	NA
BRN1	0.2036	1.08017	0.5163	1.19502	NA	NA
BRN2	1	0.868421	0.0082	1.87654	Male	NA
BZIP:IRF	1	0.785908	1	0.888179	NA	NA
C-JUN-CRE	0	1.21875	1	0.713615	Female	NA
C-MYC	1	0.798419	1	0.35283	NA	NA
C-MYC	1	0.705607	1	0.965625	NA	NA
CARG	1	0.878173	1	0.92973	NA	NA
CDX2	0	2.36915	1	0.744257	Female	NA
CDX4	0	2.03142	1	0.888462	Female	NA
CEBP:AP1	1e-04	1.14035	1	1.05292	NA	NA
CEBP:CEBP	0	1.68376	1	0.850467	Female	NA
CEBP	0	1.19455	1	0.493892	Female	NA
CHOP	1	0.508571	1	0.993865	NA	NA
CHR	1	0.779048	0.0019	1.34296	Male	NA
CLOCK	1	0.684902	1	0.607629	NA	NA
COUP-TFII	1	0.479128	1	0.455022	NA	NA
COUP-TFII	1	0.519882	1	0.507678	NA	NA
CRE	0	1.4424	1	0.135135	Female	NA
CREB5	0.0024	1.14887	1	0.959854	Female	NA
CRX	1	0.699778	1	0.707282	NA	NA
CTCF-SATELLITEELEMENT	1	0.181818	1	0	NA	NA
CTCF	0	1.68317	0.1831	1.44643	NA	NA
CUX1	1	0.64741	1	0.543269	NA	NA
CUX2	1	0.681818	1	0.616915	NA	DEG_female
DLX1	0	1.14477	1	0.932751	Female	NA
DLX2	0	1.85592	1	0.961832	Female	NA
DLX3	0	1.52286	1	0.910859	Female	NA
DLX5	0	1.46447	1	0.896802	Female	NA
DMRT1	1	0.610063	1	0.853933	NA	NA
DMRT6	1	0.616	1	0.773723	NA	NA
DUX	1	0.333333	1	0	NA	NA
DUX4	1	0.705882	1	0.909091	NA	NA
DUXBL	1	0.544118	1	0.784615	NA	NA
E-BOX	1	0.308642	1	0.060241	NA	NA
E2A	1	0.538953	1	0.353878	NA	NA
E2A	1	0.573653	1	0.595498	NA	NA
E2F	1	0.363636	1	0	NA	NA
E2F1	1	0.573304	0	5.23558	Male	NA
E2F3	0	1.91512	0	2.6336	NA	NA
E2F4	0	2.0174	0	3.16519	NA	NA
E2F6	0	1.16344	0	2.75085	NA	NA
E2F7	1	0.457286	0	11.9761	Male	DEG_male
EAR2	1	0.461044	1	0.513052	NA	NA
EBF	1	0.666667	1	0.564706	NA	NA
EBF1	1	0.522928	1	0.410628	NA	NA
EBF2	1	0.605381	1	0.442254	NA	NA
EBNA1	0.6323	1.2	1	0	Female	NA
EGR1	0	1.16746	1	0.494697	Female	NA
EGR2	0.4228	1.04762	1	0.203822	Female	NA
EHF	0	1.85869	0.0329	1.17399	NA	NA
EKLF	1	0.655738	1	0.2875	NA	NA
ELF1	1	0.460925	0	1.38482	Male	NA
ELF3	0	3.01958	0	1.7809	NA	NA
ELF4	1	0.543501	0.0242	1.19978	Male	NA
ELF5	0	2.36252	0	1.61681	NA	NA
ELK1	1	0.421429	0	3.93842	Male	NA
ELK4	1	0.398293	1	0.28744	NA	NA
EN1	0	1.65079	0	1.38823	NA	NA
EOMES	1	0.778485	1	0.92072	NA	NA
ERE	1	0.542373	1	0.550725	NA	NA
ERG	0	1.42552	0.2901	1.09663	NA	NA
ERRA	1	0.557847	1	0.374255	NA	NA
ERRG	1	0.501553	1	0.300766	NA	NA
ESRRB	1	0.511387	1	0.273902	NA	NA
ETS:E-BOX	1	0.793651	1	0.188679	NA	NA
ETS:RUNX	1	0.464286	1	0.3125	NA	NA
ETS	1	0.444156	0	1.86801	Male	NA
ETS1-DISTAL	1	0.582569	0	4.88764	Male	NA
ETS1	0	1.54904	0.4091	1.10345	NA	NA
ETV1	1	0.714697	1	1.01226	Male	NA
ETV2	0	2.12626	0	1.36173	NA	NA
ETV4	1	0.510269	0	3.24883	Male	NA
EWS:ERG-FUSION	0	2.55479	0	2.10291	NA	NA
EWS:FLI1-FUSION	1	0.472795	1	0.369231	NA	NA
FLI1	0	1.34468	0	3.30169	NA	NA
FOS	0	2.89796	1	0.990066	Female	NA
FOSL2	0	5.21053	1	0.741259	Female	NA
FOX:EBOX	0.2008	1.04552	1	1.00824	NA	NA
FOXA1:AR	1	0.508772	1	0.653846	NA	NA
FOXA1	0	1.25025	1	0.962173	Female	NA
FOXA1	0	1.38963	1	0.884876	Female	NA
FOXA2	0.0115	1.08696	1	1.05336	NA	NA
FOXA3	1	0.570213	0.2901	1.2618	Male	NA
FOXD3	0	1.30571	0.9192	1.07561	NA	NA
FOXF1	2e-04	1.1114	1	0.807739	Female	NA
FOXH1	1	0.597374	0	2.44075	Male	NA
FOXK1	0.17	1.04327	1	0.848989	Female	NA
FOXK2	1	0.611881	1	0.886214	NA	NA
FOXL2	0	1.15328	1	0.831492	Female	NA
FOXM1	0.0024	1.08743	1	0.837868	Female	NA
FOXO1	1e-04	1.07653	1	0.813401	Female	NA
FOXO3	0	1.29693	1	0.957045	Female	NA
FOXP1	0	1.83792	1	0.716923	Female	DEG_female
FRA1	0	3.13782	1	1.07292	NA	NA
FRA2	0	3.54851	1	1.00441	NA	NA
FXR	1	0.535826	1	0.28223	NA	NA
GABPA	1	0.491749	0	1.36566	Male	NA
GATA:SCL	8e-04	1.34667	1	0.793103	Female	NA
GATA	0.0015	1.25203	1	0.463636	Female	NA
GATA	1	0.8	1	1.21739	Male	NA
GATA1	0.3072	1.05291	1	0.708333	Female	NA
GATA2	1	0.981439	1	0.690722	NA	NA
GATA3	1	0.52381	1	0.514706	NA	NA
GATA3	1	0.442308	1	0.555556	NA	NA
GATA3	1	0.967965	1	0.70539	NA	NA
GATA4	0	1.25237	1	0.759091	Female	NA
GATA6	1	0.844749	1	0.631229	NA	NA
GFI1B	1	0.810559	1	0.716912	NA	NA
GFX	1	0.0526316	1	0	NA	NA
GFY-STAF	1	0.892308	1	0	NA	NA
GFY	0	1.63768	1	0.12987	Female	NA
GLI2	1	0.954167	0	14.57	Male	NA
GLI3	0	1.43434	1	0.0537634	Female	NA
GLIS3	1	0.676496	1	0.272727	NA	NA
GRE	1	0.674157	0.7485	1.31884	Male	NA
GRE	1	0.540881	1	0.935484	NA	NA
GRHL2	1	0.672414	0	1.9469	Male	NA
GSC	1	0.528551	1	0.616517	NA	NA
HAND2	0	2.03757	1	0.432653	Female	NA
HEB	0	1.17813	1	0.610881	Female	NA
HIC1	0	1.19912	1	0.594455	Female	NA
HIF-1A	0.0875	1.09665	1	0.209016	Female	NA
HIF-1B	0	1.66667	1	0.37234	Female	NA
HIF2A	0	3.72191	1	0.365931	Female	NA
HINFP	1	0.461912	1	0.0683857	NA	NA
HLF	0	2.88038	1	0.877301	Female	NA
HNF1	1	0.510638	1	0.834646	NA	NA
HNF1B	1	0.46729	1	0.776224	NA	NA
HNF4A	1	0.564263	1	0.443515	NA	NA
HNF6	1	0.651282	1	0.620253	NA	NA
HNF6B	0	1.77469	1	0.664879	Female	NA
HOXA1	0.0033	1.19663	1	0.588889	Female	NA
HOXA10	1	0.742222	1	0.876485	NA	NA
HOXA11	0	1.26827	1	0.896326	Female	NA
HOXA13	0	1.42709	1	0.83775	Female	NA
HOXA2	0	2.21212	1	0.409836	Female	NA
HOXA9	0	1.37135	1	0.870236	Female	NA
HOXB13	0	1.8369	1	0.949074	Female	NA
HOXB4	0	2.26549	1	1.03571	NA	NA
HOXC9	1	0.629428	1	0.994962	NA	NA
HOXD10	0	2.00561	1	0.991686	Female	NA
HOXD11	0	1.32769	1	0.87304	Female	NA
HOXD12	0	1.27105	1	0.71584	Female	NA
HOXD13	0	1.81179	1	0.956553	Female	NA
HRE	1	0.368421	1	0.542553	NA	NA
HRE	1	0.496552	1	0.504132	NA	NA
IRF:BATF	1	0.488636	0.8011	1.28	Male	NA
IRF1	0	3.17699	1	0.697248	Female	NA
IRF2	1	0.35443	1	0.814815	NA	NA
IRF3	0	1.50794	1	0.605578	Female	NA
IRF4	0.5665	1.0381	0	10.2994	NA	NA
IRF8	0	1.66794	0	3.65714	NA	NA
ISL1	1	0.899301	0.574	1.07127	Male	NA
ISRE	1	0.674419	1	0.8	NA	NA
JUN-AP1	0	7.18644	1	0.783505	Female	NA
JUNB	0	3.09841	1	0.947566	Female	NA
JUND	0	2.18919	1	0.140845	Female	NA
KLF1	1	0.848566	0	2.31179	Male	NA
KLF10	0	1.30923	1	0.274286	Female	NA
KLF14	0	1.33286	1	0.599746	Female	NA
KLF3	1	0.894289	1	0.18207	NA	NA
KLF4	1	0.814737	1	0.177043	NA	NA
KLF5	1	0.838519	0	1.80917	Male	NA
KLF6	1	0.840923	1	0.792548	NA	DEG_female
KLF9	0	1.56579	1	0.178618	Female	NA
LEF1	1	0.838462	1	0.995575	NA	NA
LHX1	0	1.20046	1	0.979508	Female	NA
LHX2	0	2.41357	1	1.00456	NA	DEG_female
LHX3	1	0.888037	1	0.883181	NA	NA
LHX9	0	1.92407	1	0.927434	Female	NA
LRF	0	1.59117	1	0.463598	Female	NA
LXRE	1	0.322034	1	0.287356	NA	NA
MAFA	1	0.84471	1	0.721277	NA	NA
MAFB	0	1.49466	1	0.960976	Female	NA
MAFF	1	0.543379	1	0.593137	NA	NA
MAFK	1	0.610738	1	0.418182	NA	NA
MAX	1	0.737705	1	0.868735	NA	NA
MAZ	0	1.10295	0	1.70597	NA	NA
MEF2A	1	0.721414	1	0.901288	NA	DEG_male
MEF2B	0	1.26562	1	0.934783	Female	NA
MEF2C	0	1.44444	1	0.958484	Female	DEG_female
MEF2D	0	3.05732	0.2452	1.33962	NA	NA
MEIS1	1	0.63104	1	0.72	NA	NA
MITF	1	0.654714	0	5.57432	Male	NA
MNT	0	2.36385	1	1.01454	NA	NA
MOUSE_RECOMBINATION_HOTSPOT	1	0.666667	1	0.243902	NA	NA
MYB	1	0.84747	1	0.761512	NA	NA
MYF5	1	0.792144	0.7904	1.09743	Male	NA
MYNN	1	0.635359	0.4141	1.26705	Male	NA
MYOD	1	0.859536	1	0.937018	NA	NA
MYOG	1	0.712288	1	0.759036	NA	NA
N-MYC	1	0.668254	1	0.723529	NA	NA
NANOG	0.6013	1.0086	0.0418	1.08195	NA	NA
NEUROD1	0	1.29387	7e-04	1.3613	NA	NA
NEUROG2	0	1.85226	0.5093	1.08449	NA	NA
NF-E2	0.4228	1.18519	1	1.05263	NA	NA
NF1-HALFSITE	0.0666	1.0392	1	1.02227	NA	NA
NF1:FOXA1	1	0.685714	1	0.735294	NA	NA
NF1	0.6831	1.02762	1	0.554817	Female	NA
NFAT:AP1	1	0.564885	1	0.928571	NA	NA
NFAT	1	0.804878	1	0.846386	NA	NA
NFE2L2	1	0.92	1	1.42857	Male	NA
NFIL3	0	3.5746	1	0.791434	Female	NA
NFKB-P50,P52	1	0.684932	2e-04	1.85714	Male	NA
NFKB-P65-REL	1	0.372549	1	0.263158	NA	NA
NFKB-P65	1	0.801724	0.0125	1.36517	Male	NA
NFY	1	0.993701	0	2.1095	Male	NA
NKX2.1	1	0.740886	1	0.758452	NA	NA
NKX2.2	1	0.81008	1	0.752158	NA	NA
NKX2.5	1	0.761856	0	1.29034	Male	NA
NKX3.1	1	0.657186	1	0.637987	NA	NA
NKX6.1	0	1.25625	1	0.790083	Female	NA
NPAS	0	1.66716	1	0.895406	Female	NA
NPAS2	0	1.96088	1	0.777036	Female	NA
NPAS4	1	0.583234	7e-04	1.30139	Male	NA
NR5A2	1	0.676712	1	0.314754	NA	NA
NR5A2	1	0.523077	1	0.552133	NA	NA
NRF	1	0.818182	1	0.229025	NA	NA
NRF1	1	1.00342	0	1.58582	NA	NA
NRF2	0.8039	1.04545	1	1.11111	NA	NA
NUR77	1	0.563636	0.7485	1.26042	Male	NA
OCT:OCT-SHORT	0	1.2109	0.0345	1.25091	NA	NA
OCT:OCT	1	0.4375	0.0016	4.25	Male	NA
OCT:OCT	0.0435	1.66667	0.0753	3.57143	NA	NA
OCT:OCT	1	0.826531	1	1.11009	Male	NA
OCT11	0.0401	1.11741	1	0.877256	Female	NA
OCT2	0.007	1.15041	1	0.895307	Female	NA
OCT4-SOX2-TCF-NANOG	1	0.764331	1	1.04734	Male	NA
OCT4:SOX17	1	0.930693	1	0.622642	NA	NA
OCT4	1	0.907162	0.9705	1.09694	Male	NA
OCT6	1	0.98806	0.6328	1.15077	Male	NA
OLIG2	0	1.77346	0.4768	1.07785	NA	NA
OTX2	1	0.54	1	0.594771	NA	NA
P53	1	0.428571	1	0.333333	NA	NA
P53	1	0.484848	1	0.694444	NA	NA
P53	1	0.484848	1	0.694444	NA	NA
P63	1	0.544776	1	0.264151	NA	NA
P73	1	0.310345	1	0.434783	NA	NA
PAX3:FKHR-FUSION	1	0.838462	1	0.913669	NA	NA
PAX5	1	0.690476	1	0.597403	NA	NA
PAX5	1	0.638122	1	0.433048	NA	NA
PAX6	1	0.534483	1	0.92	NA	NA
PAX7	1	0.75	1	0.192308	NA	NA
PAX7	0	12.0952	1	0.263158	Female	NA
PAX7	1	0.71875	1	0.368421	NA	NA
PAX8	0	3.28125	1	0.627907	Female	NA
PBX1	1	0.692308	1	0.531915	NA	NA
PBX2	1	0.780731	1	0.927987	NA	NA
PBX3	1	0.746667	1	0.627737	NA	NA
PDX1	1	0.831476	1	0.971751	NA	NA
PGR	1	0.741259	1	0.732824	NA	NA
PHOX2A	1	0.653125	1	0.868159	NA	NA
PHOX2B	1	0.647059	1	1.04202	Male	NA
PIT1	0.0034	1.08508	1	1.01281	NA	NA
PIT1+1BP	1	0.723636	1	0.958991	NA	NA
PITX1:EBOX	0.17	1.1087	0.4301	1.27922	NA	NA
PITX1	0	1.35408	0	1.58064	NA	NA
PKNOX1	1	0.91358	1	0.590909	NA	NA
PPARA	1	0.636051	1	0.47541	NA	NA
PPARE	1	0.63062	1	0.553968	NA	NA
PR	1	0.756661	1	0.833212	NA	NA
PRDM1	0	1.38174	1	0.853261	Female	NA
PRDM10	1	0.698842	1	0.408854	NA	NA
PRDM14	1	0.643979	1	0.948387	NA	NA
PRDM15	1	0.845824	1	0.486618	NA	NA
PRDM9	0	1.19481	1	0.789773	Female	NA
PROP1	0	1.24769	1	0.724522	Female	NA
PSE	0	1.2139	1	0.608	Female	NA
PTF1A	0	1.18471	1	0.644026	Female	NA
PU.1-IRF	0.7652	1.01245	0	1.38948	NA	NA
PU.1:IRF8	1	0.611111	0	7.30435	Male	NA
PU.1	1	0.589147	0	2.80531	Male	NA
RAR:RXR	1	0.488889	1	0.230769	NA	NA
RAR:RXR	1	0.238095	1	1.25	Male	NA
RARA	1	0.575863	1	0.544414	NA	NA
RARG	1	0.588235	1	0	NA	NA
RBPJ:EBOX	0	4.94872	1	0.947115	Female	NA
RBPJ1	1	0.707848	1	0.822723	NA	NA
REST-NRSF	0	3	1	0	Female	NA
REVERB	1	0.779528	1	0.680412	NA	NA
RFX	0	1.56757	0.0351	1.73418	NA	NA
RFX1	0.7128	1.03681	0.1991	1.36486	NA	NA
RFX2	0	1.525	0.0311	1.73171	NA	NA
RFX5	0.0087	1.15284	1	1.00866	NA	NA
RFX6	0	1.11965	1	0.716814	Female	NA
RONIN	1	1	1	0	NA	NA
RORA	1	0.650602	1	0.266667	NA	DEG_female
RORG	1	0.705882	1	0.333333	NA	NA
RORGT	1	0.564103	1	0.47619	NA	NA
RORGT	1	0.564103	1	0.47619	NA	NA
RORGT	1	0.564103	1	0.47619	NA	NA
RORGT	1	0.564103	1	0.47619	NA	NA
RUNX-AML	1	0.607073	1	0.726087	NA	NA
RUNX	1	0.559118	0	7.11253	Male	NA
RUNX1	1	0.717631	0	5.03807	Male	NA
RUNX2	1	0.647059	1	0.742481	NA	NA
RXR	1	0.706847	1	0.453283	NA	NA
SCL	0	1.29747	1	0.77356	Female	NA
SCRT1	1	0.605809	1	0.641921	NA	NA
SF1	1	0.668657	1	0.749049	NA	NA
SIX1	1	0.597701	1	0.603774	NA	NA
SIX2	1	0.755968	0	4.53714	Male	NA
SIX4	1	0.486486	1	0.25641	NA	NA
SLUG	1	0.524922	1	0.35506	NA	NA
SMAD2	1	0.729239	0.0101	1.18558	Male	NA
SMAD3	1	0.955938	1	0.930278	NA	NA
SMAD4	1	0.715036	0	1.34927	Male	NA
SNAIL1	1	0.49802	1	0.394939	NA	NA
SOX10	1	0.875929	1	0.692432	NA	NA
SOX15	1	0.721925	1	0.621015	NA	NA
SOX17	1	0.916814	1	0.537002	NA	NA
SOX2	0	1.29872	1	0.745399	Female	NA
SOX21	0.2278	1.0273	1	0.666667	Female	NA
SOX3	1	0.98405	1	0.676737	NA	NA
SOX4	1	0.947522	1	0.583861	NA	DEG_female
SOX6	1	0.991551	1	0.625492	NA	NA
SOX7	1	0.961905	1	0.67619	NA	NA
SOX9	1	0.712733	1	0.639405	NA	NA
SP1	0	1.13409	0	3.78373	NA	NA
SP2	0	1.31607	0	1.63796	NA	NA
SP5	0	1.19886	0	1.94939	NA	NA
SPDEF	1	0.831828	0	4.02056	Male	NA
SPIB	1	0.661538	0	5.75625	Male	NA
SREBP1A	1	0.444444	1	0.455128	NA	NA
SREBP2	1	0.331126	1	0.286885	NA	NA
STAT1	1	0.579909	1	0.544118	NA	NA
STAT3	1	0.682028	1	0.727506	NA	NA
STAT3+IL21	1	0.602496	1	0.735656	NA	NA
STAT4	1	0.643137	1	0.714706	NA	NA
STAT5	1	0.549242	1	0.733032	NA	NA
STAT6	0	1.75	1	0.972145	Female	NA
STAT6	0	1.65967	1	0.842105	Female	NA
T1ISRE	1	0.555556	1	0	NA	NA
TATA-BOX	0	1.13107	1	0.810155	Female	NA
TBET	1	0.708785	1	0.770132	NA	NA
TBOX:SMAD	1	0.792593	0.0016	1.93617	Male	NA
TBR1	1	0.972719	1	0.897167	NA	NA
TBX20	1	0.522581	0.9705	1.19328	Male	NA
TBX21	1	0.643468	1	0.695087	NA	NA
TBX5	0.1524	1.02023	1	0.931402	Female	NA
TBX6	1	0.615551	1	0.676093	NA	NA
TCF12	1	0.72584	1	0.810307	NA	NA
TCF21	0.0077	1.07461	1	0.861279	Female	NA
TCF3	1	0.561111	0.0286	1.53793	Male	NA
TCF4	0	1.85309	1	1.00608	NA	NA
TCF7	1	0.509728	1	0.929245	NA	NA
TCFCP2L1	1	0.364583	1	0.0961538	NA	NA
TCFL2	1	0.653061	0.7574	1.4359	Male	NA
TEAD	0	1.37918	1	0.671739	Female	NA
TEAD1	0	1.14158	1	0.587808	Female	NA
TEAD2	0	1.52693	1	0.52907	Female	NA
TEAD3	0.0196	1.06517	1	0.675643	Female	NA
TEAD4	0	1.1554	0	5.56336	NA	NA
TFE3	1	0.492958	1	0.163934	NA	NA
TGIF1	0	1.50061	1	0.926274	Female	NA
TGIF2	0	1.4849	1	0.924297	Female	NA
THRA	1	0.611111	1	0.477143	NA	NA
THRB	1	0.610687	1	0.36528	NA	NA
THRB	1	0.540217	1	0.495428	NA	NA
TLX?	1	0.80117	1	0.959677	NA	NA
TR4	1	0.506667	1	0.283019	NA	NA
TRPS1	1	0.962773	1	0.712944	NA	NA
TWIST	1	0.896907	1	0.337838	NA	NA
TWIST2	0	1.65064	1	0.942431	Female	NA
UNKNOWN-ESC-ELEMENT	1	0.691126	1	0.554795	NA	NA
UNKNOWN	1	0.828974	1	0.816135	NA	NA
USF1	1	0.585608	1	0.556604	NA	NA
USF2	1	0.572816	1	0.33463	NA	DEG_female
VDR	1	0.523179	1	0.697248	NA	NA
WT1	0	1.22002	0	3.73333	NA	NA
X-BOX	0.0435	1.20238	0	2.56522	NA	NA
YY1	1	0.67	1	0.243902	NA	NA
ZAC1	1	0.779384	1	0.701074	NA	NA
ZBTB12	0	3.81288	1	0.537671	Female	NA
ZBTB18	0	3.16667	1	1.04237	NA	DEG_female
ZBTB33	1	0.56	0	26.6903	Male	NA
ZEB1	1	0.675587	1	0.345958	NA	DEG_male
ZEB2	1	0.469697	1	0.264561	NA	NA
ZFP281	1	0.931034	1	0.484642	NA	NA
ZFP3	1	0.8	1	0	NA	NA
ZFP57	0	2.72949	0.0034	1.25799	NA	NA
ZFP809	1	0.803681	1	0.710744	NA	NA
ZFX	1	0.752542	1	0.396628	NA	DEG_female
ZIC	0	1.65517	1	0.546335	Female	NA
ZIC2	1	0.643519	1	0.31962	NA	NA
ZIC3	1	0.690763	1	0.198649	NA	NA
ZKSCAN1	1	0.578947	1	0.434783	NA	NA
ZNF136	1	0.54321	1	0.6	NA	NA
ZNF143|STAF	1	0.675079	1	0.260073	NA	NA
ZNF16	1	0.375	1	0	NA	NA
ZNF165	1	0.558974	1	0.136364	NA	NA
ZNF189	1	0.799454	1	0.826599	NA	NA
ZNF263	1	0.974564	1	0.618546	NA	NA
ZNF264	0	2.43123	1	0.549912	Female	NA
ZNF317	1	0.769231	0.9705	1.32609	Male	NA
ZNF322	1	0.860558	0	3.46809	Male	NA
ZNF341	1	0.914692	0.4768	1.13121	Male	NA
ZNF382	1	0.222222	0.0082	3.53846	Male	NA
ZNF41	1	0.75	0.6656	1.76471	Male	NA
ZNF415	1	0.701439	1	0.360225	NA	NA
ZNF416	1	0.721438	1	0.571663	NA	NA
ZNF467	0	2.12989	0	4.29762	NA	NA
ZNF519	0.5621	1.0339	0	3.53734	NA	NA
ZNF528	1	0	1	0	NA	NA
ZNF652/HEPG2-ZNF652.FLAG-CHIP-SEQ	1	0.643564	0.2452	1.32738	Male	NA
ZNF669	1	0.760563	1	0.365854	NA	NA
ZNF675	1	0.840426	1	0.835443	NA	NA
ZNF692	1	0.83871	1	0.0571429	NA	NA
ZNF7	1	0.690355	1	0.922652	NA	NA
ZNF711	1	0.632585	1	0.298969	NA	NA
ZNF768	1	0.302326	1	0.2	NA	NA
ZSCAN22	1	0.915663	1	0.647887	NA	NA
